# RNA-seq gene expression profiling of the bladder in a mouse model of urogenital schistosomiasis

**DOI:** 10.1101/2024.06.29.601185

**Authors:** Kenji Ishida, Derick N. M. Osakunor, Mario Rossi, Olivia K. Lamanna, Evaristus C. Mbanefo, James J. Cody, Loc Le, Michael H. Hsieh

**Affiliations:** Sheikh Zayed Institute for Pediatric Surgical Innovation, Children’s National Research Institute, Washington, District of Columbia, United States; Department of Biotechnological and Applied Clinical Sciences, University of L’Aquila, L’Aquila, Italy; National Eye Institute, National Institutes of Health, Bethesda, Maryland, United States; Charles River Laboratories, Rockville, Maryland, United States; National Cancer Institute, National Institutes of Health, Bethesda, Maryland, United States; Department of Urology, The George Washington University, Washington, District of Columbia, United States

## Abstract

**Background:** Parasitic flatworms of the *Schistosoma* genus cause schistosomiasis, which affects over 230 million people. *Schistosoma haematobium* causes the urogenital form of schistosomiasis (UGS), which can lead to hematuria, fibrosis, and increased risk of secondary infections by bacteria or viruses. UGS is also linked to bladder cancer. To understand the bladder pathology during *S. haematobium* infection, our group previously developed a mouse model that involves the injection of *S. haematobium* eggs into the bladder wall. Using this model, we studied changes in epigenetics profile, as well as changes in gene and protein expression in the host bladder tissues. In the current study, we expand upon this work by examining the expression level of both host and parasite genes using RNA sequencing (RNA-seq) in the mouse bladder wall injection model of *S. haematobium* infection.

**Methods:** We used a mouse model of *S. haematobium* infection in which parasite eggs or vehicle control were injected into the bladder walls of female BALB/c mice. RNA-seq was performed on the RNA isolated from the bladders four days after bladder wall injection.

**Results/Conclusions:** RNA-seq analysis of egg- and vehicle control-injected bladders revealed the differential expression of 1025 mouse genes in the egg-injected bladders, including genes associated with cellular infiltration, immune cell chemotaxis, cytokine signaling, and inflammation We also observed the upregulation of immune checkpoint-related genes, which suggests that while the infection causes an inflammatory response, it also dampens the response to avoid excessive inflammation-related damage to the host. Identifying these changes in host signaling and immune responses improves our understanding of the infection and how it may contribute to the development of bladder cancer. Analysis of the differential gene expression of the parasite eggs between bladder-injected versus uninjected eggs revealed 119 *S. haematobium* genes associated with transcription, intracellular signaling, and metabolism. The analysis of the parasite genes also revealed fewer transcript reads compared to that found in the analysis of mouse genes, highlighting the challenges of studying parasite egg biology in the mouse model of *S. haematobium* infection.

**Author summary:** More than 230 million people worldwide are estimated to carry infection with parasites belonging to the *Schistosoma* genus, which cause morbidity associated with parasite egg deposition. Praziquantel, the drug of choice to treat the infection, does not prevent reinfection, and its decades-long history as the main treatment raises concerns for drug resistance. Of the schistosome species, *Schistosoma haematobium* causes urogenital disease and has a strong association with bladder cancer. The possibility for drug resistance and the gap in knowledge with respect to the mechanisms driving *S. haematobium*-related bladder cancer highlight the need to better understand the biology of the infection to aid in the development of new therapeutic strategies. In this study, we used a mouse model of *S. haematobium* infection that delivers parasite eggs directly to the host mouse bladder wall, and we examined the changes in the gene expression profile of the host and the parasite by RNA-sequencing. The results corroborated previous findings with respect to the host’s inflammatory responses against the parasite eggs, as well as revealed alterations in other immune response genes that deepen our understanding of the mechanisms involved in urogenital schistosomiasis pathogenesis.
