## Supplementary 1 for "RNA-seq gene expression profiling of the bladder in a mouse model of urogenital schistosomiasis"

Gene stable ID	Gene name	Gene description
ENSMUSG00000094491	Igkv1-133	immunoglobulin kappa variable 1-133 [Source:MGI Symbol;Acc:MGI:3648380]
ENSMUSG00000096580	Igkv1-132	immunoglobulin kappa variable 1-132 [Source:MGI Symbol;Acc:MGI:3648800]
ENSMUSG00000076505	Igkv1-131	immunoglobulin kappa variable 1-131 [Source:MGI Symbol;Acc:MGI:3645551]
ENSMUSG00000096461	Igkv14-130	immunoglobulin kappa variable 14-130 [Source:MGI Symbol;Acc:MGI:3645770]
ENSMUSG00000093906	Igkv9-129	immunoglobulin kappa variable 9-129 [Source:MGI Symbol;Acc:MGI:3525017]
ENSMUSG00000104742	Igkv9-128	immunoglobulin kappa chain variable 9-128 [Source:MGI Symbol;Acc:MGI:3809196]
ENSMUSG00000076508	Igkv17-127	immunoglobulin kappa variable 17-127 [Source:MGI Symbol;Acc:MGI:3646891]
ENSMUSG00000106372	Igkv14-126-1	immunoglobulin kappa chain variable 14-126-1 [Source:MGI Symbol;Acc:MGI:5009882]
ENSMUSG00000094345	Igkv14-126	immunoglobulin kappa variable 14-126 [Source:MGI Symbol;Acc:MGI:3643131]
ENSMUSG00000095737	Igkv11-125	immunoglobulin kappa variable 11-125 [Source:MGI Symbol;Acc:MGI:3642338]
ENSMUSG00000096632	Igkv9-124	immunoglobulin kappa chain variable 9-124 [Source:MGI Symbol;Acc:MGI:3646892]
ENSMUSG00000076512	Igkv9-123	immunoglobulin kappa variable 9-123 [Source:MGI Symbol;Acc:MGI:3643848]
ENSMUSG00000095497	Igkv1-122	immunoglobulin kappa chain variable 1-122 [Source:MGI Symbol;Acc:MGI:4439722]
ENSMUSG00000076514	Igkv17-121	immunoglobulin kappa variable 17-121 [Source:MGI Symbol;Acc:MGI:3647671]
ENSMUSG00000094872	Igkv9-120	immunoglobulin kappa chain variable 9-120 [Source:MGI Symbol;Acc:MGI:3647784]
ENSMUSG00000104575	Igkv9-119	immunoglobulin kappa chain variable 9-119 [Source:MGI Symbol;Acc:MGI:5009881]
ENSMUSG00000106098	Igkv14-118-2	immunoglobulin kappa chain variable 14-118-2 [Source:MGI Symbol;Acc:MGI:5009880]
ENSMUSG00000106480	Igkv14-118-1	immunoglobulin kappa chain variable 14-118-1 [Source:MGI Symbol;Acc:MGI:5009879]
ENSMUSG00000104934	Igkv11-118	immunoglobulin kappa chain variable 11-118 [Source:MGI Symbol;Acc:MGI:5009878]
ENSMUSG00000094335	Igkv1-117	immunoglobulin kappa variable 1-117 [Source:MGI Symbol;Acc:MGI:4439721]
ENSMUSG00000106630	Igkv2-116	immunoglobulin kappa variable 2-116 [Source:MGI Symbol;Acc:MGI:3647785]
ENSMUSG00000091800	Igkv1-115	immunoglobulin kappa variable 1-115 [Source:MGI Symbol;Acc:MGI:3644873]
ENSMUSG00000105363	Igkv11-114	immunoglobulin kappa chain variable [Source:MGI Symbol;Acc:MGI:5009877]
ENSMUSG00000105463	Igkv2-113	immunoglobulin kappa chain variable 2-113 [Source:MGI Symbol;Acc:MGI:5009876]
ENSMUSG00000076518	Igkv2-112	immunoglobulin kappa variable 2-112 [Source:MGI Symbol;Acc:MGI:3644894]
ENSMUSG00000095771	Igkv14-111	immunoglobulin kappa variable 14-111 [Source:MGI Symbol;Acc:MGI:4439863]
ENSMUSG00000093861	Igkv1-110	immunoglobulin kappa variable 1-110 [Source:MGI Symbol;Acc:MGI:4439558]
ENSMUSG00000105606	Igkv2-109	immunoglobulin kappa variable 2-109 [Source:MGI Symbol;Acc:MGI:3642626]
ENSMUSG00000105043	Igkv1-108	immunoglobulin kappa variable 1-108 [Source:MGI Symbol;Acc:MGI:3644576]
ENSMUSG00000106494	Igkv2-107	immunoglobulin kappa variable 2-107 [Source:MGI Symbol;Acc:MGI:3645630]
ENSMUSG00000076530	Igkv11-106	immunoglobulin kappa variable 11-106 [Source:MGI Symbol;Acc:MGI:3648899]
ENSMUSG00000106066	Igkv2-105	immunoglobulin kappa chain variable 2-105 [Source:MGI Symbol;Acc:MGI:5009874]
ENSMUSG00000076522	Igkv16-104	immunoglobulin kappa variable 16-104 [Source:MGI Symbol;Acc:MGI:2685913]
ENSMUSG00000076523	Igkv15-103	immunoglobulin kappa chain variable 15-103 [Source:MGI Symbol;Acc:MGI:96513]
ENSMUSG00000104832	Igkv15-102	immunoglobulin kappa chain variable 15-102 [Source:MGI Symbol;Acc:MGI:5009875]
ENSMUSG00000106403	Igkv20-101-2	immunoglobulin kappa chain variable 20-101-2 [Source:MGI Symbol;Acc:MGI:5009884]
ENSMUSG00000106187	Igkv15-101-1	immunoglobulin kappa chain variable 15-101-1 [Source:MGI Symbol;Acc:MGI:5009872]
ENSMUSG00000105319	Igkv15-101	immunoglobulin kappa chain variable 15-101 [Source:MGI Symbol;Acc:MGI:5009873]
ENSMUSG00000096515	Igkv14-100	immunoglobulin kappa chain variable 14-100 [Source:MGI Symbol;Acc:MGI:4439559]
ENSMUSG00000076525	Igkv1-99	immunoglobulin kappa variable 1-99 [Source:MGI Symbol;Acc:MGI:4439724]
ENSMUSG00000076526	Igkv12-98	immunoglobulin kappa variable 12-98 [Source:MGI Symbol;Acc:MGI:4439560]
ENSMUSG00000105817	Igkv15-97	immunoglobulin kappa chain variable 15-97 [Source:MGI Symbol;Acc:MGI:5009871]
ENSMUSG00000094420	Igkv10-96	immunoglobulin kappa variable 10-96 [Source:MGI Symbol;Acc:MGI:4439561]
ENSMUSG00000090781	Igkv2-95-2	immunoglobulin kappa variable 2-95-2 [Source:MGI Symbol;Acc:MGI:4937167]
ENSMUSG00000106381	Igkv2-95-1	immunoglobulin kappa chain variable [Source:MGI Symbol;Acc:MGI:5009870]
ENSMUSG00000094902	Igkv10-95	immunoglobulin kappa variable 10-95 [Source:MGI Symbol;Acc:MGI:3644598]
ENSMUSG00000096490	Igkv10-94	immunoglobulin kappa variable 10-94 [Source:MGI Symbol;Acc:MGI:3646140]
ENSMUSG00000106318	Igkv2-93-1	immunoglobulin kappa chain variable 2-93-1 [Source:MGI Symbol;Acc:MGI:5009869]
ENSMUSG00000098814	Igkv19-93	immunoglobulin kappa chain variable 19-93 [Source:MGI Symbol;Acc:MGI:107617]
ENSMUSG00000076531	Igkv4-92	immunoglobulin kappa variable 4-92 [Source:MGI Symbol;Acc:MGI:2686254]
ENSMUSG00000076532	Igkv4-91	immunoglobulin kappa chain variable 4-91 [Source:MGI Symbol;Acc:MGI:3642277]
ENSMUSG00000076618	Ighj4	immunoglobulin heavy joining 4 [Source:MGI Symbol;Acc:MGI:4439658]
ENSMUSG00000076619	Ighj3	immunoglobulin heavy joining 3 [Source:MGI Symbol;Acc:MGI:4439767]
ENSMUSG00000076533	Igkv4-90	immunoglobulin kappa chain variable 4-90 [Source:MGI Symbol;Acc:MGI:4439830]
ENSMUSG00000076620	Ighj2	immunoglobulin heavy joining 2 [Source:MGI Symbol;Acc:MGI:4439803]
ENSMUSG00000076621	Ighj1	immunoglobulin heavy joining 1 [Source:MGI Symbol;Acc:MGI:4439802]
ENSMUSG00000076534	Igkv12-89	immunoglobulin kappa chain variable 12-89 [Source:MGI Symbol;Acc:MGI:4439829]
ENSMUSG00000094028	Ighd4-1	immunoglobulin heavy diversity 4-1 [Source:MGI Symbol;Acc:MGI:4439801]
ENSMUSG00000094552	Ighd3-2	immunoglobulin heavy diversity 3-2 [Source:MGI Symbol;Acc:MGI:4439707]
ENSMUSG00000096420	Ighd5-6	immunoglobulin heavy diversity 5-6 [Source:MGI Symbol;Acc:MGI:4937234]
ENSMUSG00000095656	Ighd2-8	immunoglobulin heavy diversity 2-8 [Source:MGI Symbol;Acc:MGI:4439706]
ENSMUSG00000094957	Ighd5-5	immunoglobulin heavy diversity 5-5 [Source:MGI Symbol;Acc:MGI:4937334]
ENSMUSG00000094057	Ighd2-7	immunoglobulin heavy diversity 2-7 [Source:MGI Symbol;Acc:MGI:4439866]
ENSMUSG00000094268	Ighd5-8	immunoglobulin heavy diversity 5-8 [Source:MGI Symbol;Acc:MGI:4937171]
ENSMUSG00000096884	Ighd5-4	immunoglobulin heavy diversity 5-4 [Source:MGI Symbol;Acc:MGI:4937058]
ENSMUSG00000096250	Ighd2-6	immunoglobulin heavy diversity 2-6 [Source:MGI Symbol;Acc:MGI:4439865]
ENSMUSG00000095592	Ighd5-7	immunoglobulin heavy diversity 5-7 [Source:MGI Symbol;Acc:MGI:4936973]
ENSMUSG00000093876	Ighd5-3	immunoglobulin heavy diversity 5-3 [Source:MGI Symbol;Acc:MGI:4937297]
ENSMUSG00000095897	Ighd2-5	immunoglobulin heavy diversity 2-5 [Source:MGI Symbol;Acc:MGI:4439705]
ENSMUSG00000096396	Ighd5-2	immunoglobulin heavy diversity 5-2 [Source:MGI Symbol;Acc:MGI:4936898]
ENSMUSG00000095444	Ighd2-4	immunoglobulin heavy diversity 2-4 [Source:MGI Symbol;Acc:MGI:4439709]
ENSMUSG00000096301	Ighd6-2	immunoglobulin heavy diversity 6-2 [Source:MGI Symbol;Acc:MGI:4937120]
ENSMUSG00000096568	Ighd2-3	immunoglobulin heavy diversity 2-3 [Source:MGI Symbol;Acc:MGI:4439708]
ENSMUSG00000095399	Ighd6-1	immunoglobulin heavy diversity 6-1 [Source:MGI Symbol;Acc:MGI:4937254]
ENSMUSG00000076630	Ighd1-1	immunoglobulin heavy diversity 1-1 [Source:MGI Symbol;Acc:MGI:4439871]
ENSMUSG00000093818	Ighd3-1	immunoglobulin heavy diversity 3-1 [Source:MGI Symbol;Acc:MGI:4439891]
ENSMUSG00000095549	Ighd5-1	immunoglobulin heavy diversity 5-1 [Source:MGI Symbol;Acc:MGI:4937117]
ENSMUSG00000102901	Ighv5-1	immunoglobulin heavy variable V5-1 [Source:MGI Symbol;Acc:MGI:5009886]
ENSMUSG00000091606	Ighv2-1	immunoglobulin heavy variable 2-1 [Source:MGI Symbol;Acc:MGI:4936981]
ENSMUSG00000076633	Ighv5-2	immunoglobulin heavy variable 5-2 [Source:MGI Symbol;Acc:MGI:4439893]
ENSMUSG00000096464	Ighv2-2	immunoglobulin heavy variable 2-2 [Source:MGI Symbol;Acc:MGI:4439894]
ENSMUSG00000103934	Ighv5-3	immunoglobulin heavy variable V5-3 [Source:MGI Symbol;Acc:MGI:5009887]
ENSMUSG00000095612	Ighv5-4	immunoglobulin heavy variable 5-4 [Source:MGI Symbol;Acc:MGI:4439895]
ENSMUSG00000103111	Ighv6-1	immunoglobulin heavy variable V6-1 [Source:MGI Symbol;Acc:MGI:5009888]
ENSMUSG00000094164	Ighv2-3	immunoglobulin heavy variable 2-3 [Source:MGI Symbol;Acc:MGI:4439872]
ENSMUSG00000102645	Ighv5-5	immunoglobulin heavy variable V5-5 [Source:MGI Symbol;Acc:MGI:5009889]
ENSMUSG00000094951	Ighv5-6	immunoglobulin heavy variable 5-6 [Source:MGI Symbol;Acc:MGI:4439815]
ENSMUSG00000102848	Ighv5-7	immunoglobulin heavy variable V5-7 [Source:MGI Symbol;Acc:MGI:3642590]
ENSMUSG00000076535	Igkv1-88	immunoglobulin kappa chain variable 1-88 [Source:MGI Symbol;Acc:MGI:4439828]
ENSMUSG00000095866	Ighv2-4	immunoglobulin heavy variable V2-4 [Source:MGI Symbol;Acc:MGI:3643263]
ENSMUSG00000103262	Ighv5-8	immunoglobulin heavy variable V5-8 [Source:MGI Symbol;Acc:MGI:5009890]
ENSMUSG00000095285	Ighv5-9	immunoglobulin heavy variable 5-9 [Source:MGI Symbol;Acc:MGI:4439873]
ENSMUSG00000104278	Ighv5-10	immunoglobulin heavy variable 5-10 [Source:MGI Symbol;Acc:MGI:3642589]
ENSMUSG00000096498	Ighv2-5	immunoglobulin heavy variable 2-5 [Source:MGI Symbol;Acc:MGI:4439517]
ENSMUSG00000103185	Ighv5-11	immunoglobulin heavy variable V5-11 [Source:MGI Symbol;Acc:MGI:5009891]
ENSMUSG00000079544	Igkv13-87	immunoglobulin kappa variable 13-87 [Source:MGI Symbol;Acc:MGI:3779399]
ENSMUSG00000076536	Igkv4-86	immunoglobulin kappa variable 4-86 [Source:MGI Symbol;Acc:MGI:2685305]
ENSMUSG00000095429	Ighv5-12	immunoglobulin heavy variable 5-12 [Source:MGI Symbol;Acc:MGI:4439516]
ENSMUSG00000079543	Igkv13-85	immunoglobulin kappa chain variable 13-85 [Source:MGI Symbol;Acc:MGI:4439827]
ENSMUSG00000076538	Igkv13-84	immunoglobulin kappa chain variable 13-84 [Source:MGI Symbol;Acc:MGI:96514]
ENSMUSG00000076557	Igkv4-83	immunoglobulin kappa chain variable 4-83 [Source:MGI Symbol;Acc:MGI:5009867]
ENSMUSG00000096670	Ighv2-6	immunoglobulin heavy variable 2-6 [Source:MGI Symbol;Acc:MGI:4439518]
ENSMUSG00000105752	Igkv13-82	immunoglobulin kappa chain variable 13-82 [Source:MGI Symbol;Acc:MGI:5009866]
ENSMUSG00000076539	Igkv4-81	immunoglobulin kappa variable 4-81 [Source:MGI Symbol;Acc:MGI:2685306]
ENSMUSG00000105539	Igkv13-80-1	immunoglobulin kappa chain variable 13-80-1 [Source:MGI Symbol;Acc:MGI:5009865]
ENSMUSG00000095210	Ighv5-9-1	immunoglobulin heavy variable 5-9-1 [Source:MGI Symbol;Acc:MGI:4439810]
ENSMUSG00000076540	Igkv4-80	immunoglobulin kappa variable 4-80 [Source:MGI Symbol;Acc:MGI:4439653]
ENSMUSG00000076541	Igkv4-79	immunoglobulin kappa variable 4-79 [Source:MGI Symbol;Acc:MGI:2685040]
ENSMUSG00000105480	Igkv13-78-1	immunoglobulin kappa variable 13-78-1 [Source:MGI Symbol;Acc:MGI:3647961]
ENSMUSG00000094315	Igkv4-78	immunoglobulin kappa variable 4-78 [Source:MGI Symbol;Acc:MGI:3819775]
ENSMUSG00000105462	Igkv4-77	immunoglobulin kappa variable 4-77 [Source:MGI Symbol;Acc:MGI:3647937]
ENSMUSG00000104609	Igkv13-76	immunoglobulin kappa chain variable 13-76 [Source:MGI Symbol;Acc:MGI:5009864]
ENSMUSG00000104712	Igkv4-75	immunoglobulin kappa chain variable 4-75 [Source:MGI Symbol;Acc:MGI:5009863]
ENSMUSG00000104922	Igkv13-74-1	immunoglobulin kappa chain variable 13-74-1 [Source:MGI Symbol;Acc:MGI:5009862]
ENSMUSG00000076543	Igkv4-74	immunoglobulin kappa variable 4-74 [Source:MGI Symbol;Acc:MGI:3779447]
ENSMUSG00000105989	Igkv13-73-1	immunoglobulin kappa chain variable 13-73-1 [Source:MGI Symbol;Acc:MGI:5009861]
ENSMUSG00000106387	Igkv4-73	immunoglobulin kappa variable 4-73 [Source:MGI Symbol;Acc:MGI:3645825]
ENSMUSG00000076545	Igkv4-72	immunoglobulin kappa chain variable 4-72 [Source:MGI Symbol;Acc:MGI:2686345]
ENSMUSG00000105968	Igkv13-71-1	immunoglobulin kappa chain variable 13-71-1 [Source:MGI Symbol;Acc:MGI:5009860]
ENSMUSG00000073028	Igkv4-71	immunoglobulin kappa chain variable 4-71 [Source:MGI Symbol;Acc:MGI:4439654]
ENSMUSG00000076547	Igkv4-70	immunoglobulin kappa chain variable 4-70 [Source:MGI Symbol;Acc:MGI:2686348]
ENSMUSG00000076548	Igkv4-69	immunoglobulin kappa variable 4-69 [Source:MGI Symbol;Acc:MGI:3648668]
ENSMUSG00000076549	Igkv4-68	immunoglobulin kappa variable 4-68 [Source:MGI Symbol;Acc:MGI:2686265]
ENSMUSG00000104697	Igkv12-67	immunoglobulin kappa chain variable 12-67 [Source:MGI Symbol;Acc:MGI:3645399]
ENSMUSG00000103033	Ighv5-12-4	immunoglobulin heavy variable 5-12-4 [Source:MGI Symbol;Acc:MGI:3645977]
ENSMUSG00000095565	Ighv2-9-1	immunoglobulin heavy variable 2-9-1 [Source:MGI Symbol;Acc:MGI:4439519]
ENSMUSG00000103184	Ighv5-13	immunoglobulin heavy variable V5-13 [Source:MGI Symbol;Acc:MGI:5009924]
ENSMUSG00000076646	Ighv2-6-8	immunoglobulin heavy variable 2-6-8 [Source:MGI Symbol;Acc:MGI:4439811]
ENSMUSG00000096824	Ighv2-7	immunoglobulin heavy variable 2-7 [Source:MGI Symbol;Acc:MGI:4439521]
ENSMUSG00000105110	Igkv12-66	immunoglobulin kappa chain variable 12-66 [Source:MGI Symbol;Acc:MGI:5009859]
ENSMUSG00000094134	Ighv5-15	immunoglobulin heavy variable 5-15 [Source:MGI Symbol;Acc:MGI:4439812]
ENSMUSG00000105883	Igkv4-65	immunoglobulin kappa chain variable 4-65 [Source:MGI Symbol;Acc:MGI:3644339]
ENSMUSG00000105747	Igkv13-64	immunoglobulin kappa chain variable 13-64 [Source:MGI Symbol;Acc:MGI:5009834]
ENSMUSG00000094194	Ighv5-16	immunoglobulin heavy variable 5-16 [Source:MGI Symbol;Acc:MGI:4439556]
ENSMUSG00000095571	Ighv5-17	immunoglobulin heavy variable 5-17 [Source:MGI Symbol;Acc:MGI:4439533]
ENSMUSG00000076550	Igkv4-63	immunoglobulin kappa variable 4-63 [Source:MGI Symbol;Acc:MGI:3645235]
ENSMUSG00000105323	Igkv13-62-1	immunoglobulin kappa chain variable 13-62-1 [Source:MGI Symbol;Acc:MGI:5009858]
ENSMUSG00000094262	Igkv4-62	immunoglobulin kappa variable 4-62 [Source:MGI Symbol;Acc:MGI:3643587]
ENSMUSG00000106216	Igkv13-61-1	immunoglobulin kappa chain variable 13-61-1 [Source:MGI Symbol;Acc:MGI:5009857]
ENSMUSG00000103893	Ighv5-18	immunoglobulin heavy variable V5-18 [Source:MGI Symbol;Acc:MGI:5009892]
ENSMUSG00000076552	Igkv4-61	immunoglobulin kappa chain variable 4-61 [Source:MGI Symbol;Acc:MGI:4439819]
ENSMUSG00000094006	Igkv4-59	immunoglobulin kappa variable 4-59 [Source:MGI Symbol;Acc:MGI:3646808]
ENSMUSG00000104679	Igkv4-60	immunoglobulin kappa variable 4-60 [Source:MGI Symbol;Acc:MGI:3708737]
ENSMUSG00000102878	Ighv2-8	immunoglobulin heavy variable V2-8 [Source:MGI Symbol;Acc:MGI:5009893]
ENSMUSG00000095633	Igkv4-58	immunoglobulin kappa variable 4-58 [Source:MGI Symbol;Acc:MGI:2685923]
ENSMUSG00000096638	Ighv2-9	immunoglobulin heavy variable 2-9 [Source:MGI Symbol;Acc:MGI:4439624]
ENSMUSG00000104319	Ighv5-19	immunoglobulin heavy variable V5-19 [Source:MGI Symbol;Acc:MGI:5009894]
ENSMUSG00000076665	Ighv7-1	immunoglobulin heavy variable 7-1 [Source:MGI Symbol;Acc:MGI:4439622]
ENSMUSG00000076653	Ighv7-2	immunoglobulin heavy variable 7-2 [Source:MGI Symbol;Acc:MGI:4439623]
ENSMUSG00000094509	Ighv14-1	immunoglobulin heavy variable 14-1 [Source:MGI Symbol;Acc:MGI:4439920]
ENSMUSG00000104551	Igkv13-57-2	immunoglobulin kappa variable 13-57-2 [Source:MGI Symbol;Acc:MGI:5009885]
ENSMUSG00000076655	Ighv4-1	immunoglobulin heavy variable 4-1 [Source:MGI Symbol;Acc:MGI:4439536]
ENSMUSG00000093838	Ighv3-1	immunoglobulin heavy variable 3-1 [Source:MGI Symbol;Acc:MGI:4439534]
ENSMUSG00000094533	Ighv11-1	immunoglobulin heavy variable 11-1 [Source:MGI Symbol;Acc:MGI:4439535]
ENSMUSG00000076555	Igkv4-57-1	immunoglobulin kappa variable 4-57-1 [Source:MGI Symbol;Acc:MGI:2686264]
ENSMUSG00000105369	Igkv13-57-1	immunoglobulin kappa chain variable 13-57-1 [Source:MGI Symbol;Acc:MGI:5009856]
ENSMUSG00000076556	Igkv4-57	immunoglobulin kappa variable 4-57 [Source:MGI Symbol;Acc:MGI:2685035]
ENSMUSG00000106546	Igkv13-56-1	immunoglobulin kappa chain variable 13-56-1 [Source:MGI Symbol;Acc:MGI:5009855]
ENSMUSG00000106016	Igkv4-56	immunoglobulin kappa chain variable 4-56 [Source:MGI Symbol;Acc:MGI:4439916]
ENSMUSG00000105301	Igkv13-54-1	immunoglobulin kappa chain variable 13-54-1 [Source:MGI Symbol;Acc:MGI:5009853]
ENSMUSG00000096833	Igkv4-55	immunoglobulin kappa variable 4-55 [Source:MGI Symbol;Acc:MGI:2686370]
ENSMUSG00000106213	Igkv13-55-1	immunoglobulin kappa chain variable 13-55-1 [Source:MGI Symbol;Acc:MGI:5009854]
ENSMUSG00000095583	Ighv14-2	immunoglobulin heavy variable 14-2 [Source:MGI Symbol;Acc:MGI:4439607]
ENSMUSG00000103271	Ighv4-2	immunoglobulin heavy variable V4-2 [Source:MGI Symbol;Acc:MGI:5009840]
ENSMUSG00000103297	Ighv3-2	immunoglobulin heavy variable 3-2 [Source:MGI Symbol;Acc:MGI:4439923]
ENSMUSG00000096108	Ighv11-2	immunoglobulin heavy variable V11-2 [Source:MGI Symbol;Acc:MGI:4947968]
ENSMUSG00000095642	Ighv14-3	immunoglobulin heavy variable V14-3 [Source:MGI Symbol;Acc:MGI:4439764]
ENSMUSG00000076661	Ighv16-1	immunoglobulin heavy variable 16-1 [Source:MGI Symbol;Acc:MGI:3643819]
ENSMUSG00000104129	Ighv6-2	immunoglobulin heavy variable V6-2 [Source:MGI Symbol;Acc:MGI:5009895]
ENSMUSG00000096805	Ighv9-1	immunoglobulin heavy variable 9-1 [Source:MGI Symbol;Acc:MGI:4439911]
ENSMUSG00000103918	Ighv12-1	immunoglobulin heavy variable V12-1 [Source:MGI Symbol;Acc:MGI:5295669]
ENSMUSG00000094102	Ighv9-2	immunoglobulin heavy variable V9-2 [Source:MGI Symbol;Acc:MGI:3643816]
ENSMUSG00000102515	Ighv12-2	immunoglobulin heavy variable V12-2 [Source:MGI Symbol;Acc:MGI:5009896]
ENSMUSG00000096459	Ighv9-3	immunoglobulin heavy variable V9-3 [Source:MGI Symbol;Acc:MGI:3642720]
ENSMUSG00000076652	Ighv7-3	immunoglobulin heavy variable 7-3 [Source:MGI Symbol;Acc:MGI:4439766]
ENSMUSG00000103121	Ighv15-1	immunoglobulin heavy variable V15-1 [Source:MGI Symbol;Acc:MGI:5009897]
ENSMUSG00000076666	Ighv14-4	immunoglobulin heavy variable 14-4 [Source:MGI Symbol;Acc:MGI:4439765]
ENSMUSG00000094029	Ighv3-3	immunoglobulin heavy variable V3-3 [Source:MGI Symbol;Acc:MGI:3643949]
ENSMUSG00000076668	Ighv7-4	immunoglobulin heavy variable 7-4 [Source:MGI Symbol;Acc:MGI:4439763]
ENSMUSG00000103939	Ighv3-4	immunoglobulin heavy variable V3-4 [Source:MGI Symbol;Acc:MGI:3644034]
ENSMUSG00000076670	Ighv3-5	immunoglobulin heavy variable 3-5 [Source:MGI Symbol;Acc:MGI:3648045]
ENSMUSG00000102497	Ighv13-1	immunoglobulin heavy variable 13-1 [Source:MGI Symbol;Acc:MGI:4439855]
ENSMUSG00000076672	Ighv3-6	immunoglobulin heavy variable 3-6 [Source:MGI Symbol;Acc:MGI:4439856]
ENSMUSG00000094322	Ighv9-4	immunoglobulin heavy variable 9-4 [Source:MGI Symbol;Acc:MGI:3646379]
ENSMUSG00000102601	Ighv3-7	immunoglobulin heavy variable V3-7 [Source:MGI Symbol;Acc:MGI:5009898]
ENSMUSG00000103989	Ighv5-21	immunoglobulin heavy variable V5-21 [Source:MGI Symbol;Acc:MGI:5009899]
ENSMUSG00000076674	Ighv3-8	immunoglobulin heavy variable V3-8 [Source:MGI Symbol;Acc:MGI:3645298]
ENSMUSG00000104115	Ighv8-1	immunoglobulin heavy variable V8-1 [Source:MGI Symbol;Acc:MGI:5009900]
ENSMUSG00000103340	Ighv1-1	immunoglobulin heavy variable V1-1 [Source:MGI Symbol;Acc:MGI:5009901]
ENSMUSG00000076671	Ighv13-2	immunoglobulin heavy variable 13-2 [Source:MGI Symbol;Acc:MGI:3705861]
ENSMUSG00000076676	Ighv12-3	immunoglobulin heavy variable V12-3 [Source:MGI Symbol;Acc:MGI:3646760]
ENSMUSG00000076677	Ighv6-3	immunoglobulin heavy variable 6-3 [Source:MGI Symbol;Acc:MGI:4439854]
ENSMUSG00000094174	Ighv6-4	immunoglobulin heavy variable V6-4 [Source:MGI Symbol;Acc:MGI:3704120]
ENSMUSG00000096407	Ighv6-5	immunoglobulin heavy variable V6-5 [Source:MGI Symbol;Acc:MGI:3647134]
ENSMUSG00000076680	Ighv6-6	immunoglobulin heavy variable 6-6 [Source:MGI Symbol;Acc:MGI:4439619]
ENSMUSG00000087582	Ighv6-7	immunoglobulin heavy variable V6-7 [Source:MGI Symbol;Acc:MGI:3644477]
ENSMUSG00000102301	Ighv8-2	immunoglobulin heavy variable V8-2 [Source:MGI Symbol;Acc:MGI:3647474]
ENSMUSG00000102524	Ighv1-2	immunoglobulin heavy variable 1-2 [Source:MGI Symbol;Acc:MGI:4439924]
ENSMUSG00000095981	Ighv10-1	immunoglobulin heavy variable 10-1 [Source:MGI Symbol;Acc:MGI:4439620]
ENSMUSG00000102641	Ighv1-3	immunoglobulin heavy variable V1-3 [Source:MGI Symbol;Acc:MGI:5009902]
ENSMUSG00000095442	Ighv1-4	immunoglobulin heavy variable 1-4 [Source:MGI Symbol;Acc:MGI:4439618]
ENSMUSG00000103875	Ighv10-2	immunoglobulin heavy variable V10-2 [Source:MGI Symbol;Acc:MGI:5009903]
ENSMUSG00000096499	Ighv1-5	immunoglobulin heavy variable V1-5 [Source:MGI Symbol;Acc:MGI:3704121]
ENSMUSG00000095700	Ighv10-3	immunoglobulin heavy variable V10-3 [Source:MGI Symbol;Acc:MGI:3648785]
ENSMUSG00000103915	Ighv1-6	immunoglobulin heavy variable V1-6 [Source:MGI Symbol;Acc:MGI:5009904]
ENSMUSG00000095200	Ighv1-7	immunoglobulin heavy variable V1-7 [Source:MGI Symbol;Acc:MGI:3704122]
ENSMUSG00000104152	Ighv10-4	immunoglobulin heavy variable V10-4 [Source:MGI Symbol;Acc:MGI:5009905]
ENSMUSG00000103667	Ighv1-8	immunoglobulin heavy variable V1-8 [Source:MGI Symbol;Acc:MGI:5009906]
ENSMUSG00000076688	Ighv15-2	immunoglobulin heavy variable V15-2 [Source:MGI Symbol;Acc:MGI:4947963]
ENSMUSG00000094694	Ighv1-9	immunoglobulin heavy variable V1-9 [Source:MGI Symbol;Acc:MGI:4439621]
ENSMUSG00000102502	Ighv1-10	immunoglobulin heavy variable V1-10 [Source:MGI Symbol;Acc:MGI:5009837]
ENSMUSG00000102888	Ighv1-11	immunoglobulin heavy variable V1-11 [Source:MGI Symbol;Acc:MGI:5009835]
ENSMUSG00000095416	Ighv1-12	immunoglobulin heavy variable V1-12 [Source:MGI Symbol;Acc:MGI:3646284]
ENSMUSG00000102587	Ighv1-13	immunoglobulin heavy variable V1-13 [Source:MGI Symbol;Acc:MGI:5009907]
ENSMUSG00000104422	Ighv1-14	immunoglobulin heavy variable 1-14 [Source:MGI Symbol;Acc:MGI:4439781]
ENSMUSG00000103254	Ighv1-15	immunoglobulin heavy variable 1-15 [Source:MGI Symbol;Acc:MGI:4439782]
ENSMUSG00000095554	Ighv1-16	immunoglobulin heavy variable 1-16 [Source:MGI Symbol;Acc:MGI:3647704]
ENSMUSG00000102773	Ighv1-17-1	immunoglobulin heavy variable V1-17-1 [Source:MGI Symbol;Acc:MGI:5009914]
ENSMUSG00000103790	Ighv1-17	immunoglobulin heavy variable 1-17 [Source:MGI Symbol;Acc:MGI:3647700]
ENSMUSG00000076695	Ighv1-18	immunoglobulin heavy variable V1-18 [Source:MGI Symbol;Acc:MGI:4439780]
ENSMUSG00000102806	Ighv1-19-1	immunoglobulin heavy variable 1-19-1 [Source:MGI Symbol;Acc:MGI:3644603]
ENSMUSG00000096410	Ighv1-19	immunoglobulin heavy variable V1-19 [Source:MGI Symbol;Acc:MGI:4439779]
ENSMUSG00000095761	Ighv1-20	immunoglobulin heavy variable V1-20 [Source:MGI Symbol;Acc:MGI:3644607]
ENSMUSG00000102678	Ighv1-21-1	immunoglobulin heavy variable 1-21-1 [Source:MGI Symbol;Acc:MGI:3645737]
ENSMUSG00000102654	Ighv1-21	immunoglobulin heavy variable V1-21 [Source:MGI Symbol;Acc:MGI:5009841]
ENSMUSG00000094561	Ighv1-22	immunoglobulin heavy variable 1-22 [Source:MGI Symbol;Acc:MGI:4439784]
ENSMUSG00000090765	Ighv1-13	immunoglobulin heavy variable V1-13 [Source:MGI Symbol;Acc:MGI:5009907]
ENSMUSG00000090395	Ighv5-8	immunoglobulin heavy variable V5-8 [Source:MGI Symbol;Acc:MGI:5009890]
ENSMUSG00000075370	Igll1	immunoglobulin lambda-like polypeptide 1 [Source:MGI Symbol;Acc:MGI:96529]
ENSMUSG00000076501	Igkv2-137	immunoglobulin kappa chain variable 2-137 [Source:MGI Symbol;Acc:MGI:4439879]
ENSMUSG00000104931	Igkv1-136	immunoglobulin kappa chain variable 1-136 [Source:MGI Symbol;Acc:MGI:4947614]
ENSMUSG00000096336	Igkv1-135	immunoglobulin kappa variable 1-135 [Source:MGI Symbol;Acc:MGI:3819952]
ENSMUSG00000104883	Igkv14-134-1	immunoglobulin kappa chain variable 14-134-1 [Source:MGI Symbol;Acc:MGI:5009883]
ENSMUSG00000091268	Igkv17-134	immunoglobulin kappa chain variable 17-134 [Source:MGI Symbol;Acc:MGI:4936953]
ENSMUSG00000095204	Ighv1-52	immunoglobulin heavy variable 1-52 [Source:MGI Symbol;Acc:MGI:4439752]
ENSMUSG00000076591	Igkv8-16	immunoglobulin kappa variable 8-16 [Source:MGI Symbol;Acc:MGI:1330843]
ENSMUSG00000094797	Igkv6-15	immunoglobulin kappa variable 6-15 [Source:MGI Symbol;Acc:MGI:1330831]
ENSMUSG00000096844	Igkv6-14	immunoglobulin kappa variable 6-14 [Source:MGI Symbol;Acc:MGI:1330830]
ENSMUSG00000076594	Igkv6-13	immunoglobulin kappa variable 6-13 [Source:MGI Symbol;Acc:MGI:1330829]
ENSMUSG00000093894	Ighv1-53	immunoglobulin heavy variable 1-53 [Source:MGI Symbol;Acc:MGI:3576502]
ENSMUSG00000094505	Ighv8-6	immunoglobulin heavy variable V8-6 [Source:MGI Symbol;Acc:MGI:3645823]
ENSMUSG00000094787	Ighv1-54	immunoglobulin heavy variable V1-54 [Source:MGI Symbol;Acc:MGI:3647133]
ENSMUSG00000095589	Ighv1-55	immunoglobulin heavy variable 1-55 [Source:MGI Symbol;Acc:MGI:4439716]
ENSMUSG00000094862	Ighv1-56	immunoglobulin heavy variable 1-56 [Source:MGI Symbol;Acc:MGI:4439715]
ENSMUSG00000102381	Ighv8-7	immunoglobulin heavy variable V8-7 [Source:MGI Symbol;Acc:MGI:5009918]
ENSMUSG00000102295	Ighv1-57	immunoglobulin heavy variable V1-57 [Source:MGI Symbol;Acc:MGI:5009919]
ENSMUSG00000104452	Ighv8-8	immunoglobulin heavy variable 8-8 [Source:MGI Symbol;Acc:MGI:3815333]
ENSMUSG00000095889	Ighv1-58	immunoglobulin heavy variable 1-58 [Source:MGI Symbol;Acc:MGI:4439557]
ENSMUSG00000095197	Ighv1-59	immunoglobulin heavy variable V1-59 [Source:MGI Symbol;Acc:MGI:3644474]
ENSMUSG00000105862	Igkv3-12-1	immunoglobulin kappa chain variable 3-12-1 [Source:MGI Symbol;Acc:MGI:3645632]
ENSMUSG00000094117	Igkv3-12	immunoglobulin kappa variable 3-12 [Source:MGI Symbol;Acc:MGI:1330815]
ENSMUSG00000105499	Igkv3-11	immunoglobulin kappa variable 3-11 [Source:MGI Symbol;Acc:MGI:1330820]
ENSMUSG00000076596	Igkv3-10	immunoglobulin kappa variable 3-10 [Source:MGI Symbol;Acc:MGI:1330821]
ENSMUSG00000095338	Igkv3-9	immunoglobulin kappa variable 3-9 [Source:MGI Symbol;Acc:MGI:1330856]
ENSMUSG00000104760	Igkv3-8	immunoglobulin kappa variable 3-8 [Source:MGI Symbol;Acc:MGI:1330857]
ENSMUSG00000104320	Ighv1-60	immunoglobulin heavy variable V1-60 [Source:MGI Symbol;Acc:MGI:5009920]
ENSMUSG00000094087	Ighv1-61	immunoglobulin heavy variable 1-61 [Source:MGI Symbol;Acc:MGI:4439824]
ENSMUSG00000102765	Ighv1-62	immunoglobulin heavy variable V1-62 [Source:MGI Symbol;Acc:MGI:5009844]
ENSMUSG00000102313	Ighv1-62-1	immunoglobulin heavy variable 1-62-1 [Source:MGI Symbol;Acc:MGI:3704125]
ENSMUSG00000096078	Ighv1-62-2	immunoglobulin heavy variable 1-62-2 [Source:MGI Symbol;Acc:MGI:3644968]
ENSMUSG00000096767	Ighv1-62-3	immunoglobulin heavy variable 1-62-3 [Source:MGI Symbol;Acc:MGI:3648544]
ENSMUSG00000095117	Ighv8-9	immunoglobulin heavy variable V8-9 [Source:MGI Symbol;Acc:MGI:3644475]
ENSMUSG00000096672	Ighv1-63	immunoglobulin heavy variable V1-63 [Source:MGI Symbol;Acc:MGI:3642755]
ENSMUSG00000076598	Igkv3-7	immunoglobulin kappa variable 3-7 [Source:MGI Symbol;Acc:MGI:1330852]
ENSMUSG00000106667	Igkv3-6	immunoglobulin kappa variable 3-6 [Source:MGI Symbol;Acc:MGI:1330853]
ENSMUSG00000095335	Igkv3-5	immunoglobulin kappa chain variable 3-5 [Source:MGI Symbol;Acc:MGI:1330854]
ENSMUSG00000096715	Igkv3-4	immunoglobulin kappa variable 3-4 [Source:MGI Symbol;Acc:MGI:1330855]
ENSMUSG00000094478	Igkv3-3	immunoglobulin kappa variable 3-3 [Source:MGI Symbol;Acc:MGI:1330849]
ENSMUSG00000095351	Igkv3-2	immunoglobulin kappa variable 3-2 [Source:MGI Symbol;Acc:MGI:1330850]
ENSMUSG00000095682	Igkv3-1	immunoglobulin kappa variable 3-1 [Source:MGI Symbol;Acc:MGI:1330851]
ENSMUSG00000076607	Igkj4	immunoglobulin kappa joining 4 [Source:MGI Symbol;Acc:MGI:1316692]
ENSMUSG00000076609	Igkc	immunoglobulin kappa constant [Source:MGI Symbol;Acc:MGI:96495]
ENSMUSG00000076608	Igkj5	immunoglobulin kappa joining 5 [Source:MGI Symbol;Acc:MGI:1316738]
ENSMUSG00000076605	Igkj2	immunoglobulin kappa joining 2 [Source:MGI Symbol;Acc:MGI:1316690]
ENSMUSG00000076606	Igkj3	immunoglobulin kappa joining 3 [Source:MGI Symbol;Acc:MGI:1316691]
ENSMUSG00000076604	Igkj1	immunoglobulin kappa joining 1 [Source:MGI Symbol;Acc:MGI:1316689]
ENSMUSG00000094088	Ighv1-64	immunoglobulin heavy variable 1-64 [Source:MGI Symbol;Acc:MGI:4439789]
ENSMUSG00000106325	Ighv8-10	immunoglobulin heavy variable V8-10 [Source:MGI Symbol;Acc:MGI:5009921]
ENSMUSG00000104593	Ighv1-65	immunoglobulin heavy variable V1-65 [Source:MGI Symbol;Acc:MGI:5009922]
ENSMUSG00000095170	Ighv8-11	immunoglobulin heavy variable V8-11 [Source:MGI Symbol;Acc:MGI:3644925]
ENSMUSG00000095519	Ighv1-66	immunoglobulin heavy variable 1-66 [Source:MGI Symbol;Acc:MGI:4439825]
ENSMUSG00000095863	Ighv1-67	immunoglobulin heavy variable V1-67 [Source:MGI Symbol;Acc:MGI:3645228]
ENSMUSG00000105582	Ighv1-68	immunoglobulin heavy variable V1-68 [Source:MGI Symbol;Acc:MGI:5009923]
ENSMUSG00000094502	Ighv1-69	immunoglobulin heavy variable 1-69 [Source:MGI Symbol;Acc:MGI:4439632]
ENSMUSG00000076731	Ighv8-12	immunoglobulin heavy variable V8-12 [Source:MGI Symbol;Acc:MGI:3642873]
ENSMUSG00000106601	Ighv1-70	immunoglobulin heavy variable 1-70 [Source:MGI Symbol;Acc:MGI:3644620]
ENSMUSG00000096577	Ighv1-71	immunoglobulin heavy variable 1-71 [Source:MGI Symbol;Acc:MGI:3643033]
ENSMUSG00000096074	Ighv1-72	immunoglobulin heavy variable 1-72 [Source:MGI Symbol;Acc:MGI:4439633]
ENSMUSG00000076733	Ighv8-13	immunoglobulin heavy variable 8-13 [Source:MGI Symbol;Acc:MGI:4439734]
ENSMUSG00000106599	Ighv1-73	immunoglobulin heavy variable 1-73 [Source:MGI Symbol;Acc:MGI:3645131]
ENSMUSG00000094124	Ighv1-74	immunoglobulin heavy variable V1-74 [Source:MGI Symbol;Acc:MGI:4439634]
ENSMUSG00000091087	Ighv8-14	immunoglobulin heavy variable 8-14 [Source:MGI Symbol;Acc:MGI:3648977]
ENSMUSG00000096020	Ighv1-75	immunoglobulin heavy variable 1-75 [Source:MGI Symbol;Acc:MGI:4439735]
ENSMUSG00000104542	Ighv8-15	immunoglobulin heavy variable V8-15 [Source:MGI Symbol;Acc:MGI:5434408]
ENSMUSG00000093896	Ighv1-76	immunoglobulin heavy variable 1-76 [Source:MGI Symbol;Acc:MGI:4439737]
ENSMUSG00000106482	Ighv8-16	immunoglobulin heavy variable V8-16 [Source:MGI Symbol;Acc:MGI:5434409]
ENSMUSG00000096452	Ighv1-77	immunoglobulin heavy variable 1-77 [Source:MGI Symbol;Acc:MGI:4439670]
ENSMUSG00000096326	Ighv1-78	immunoglobulin heavy variable 1-78 [Source:MGI Symbol;Acc:MGI:4439736]
ENSMUSG00000105123	Ighv1-79	immunoglobulin heavy variable 1-79 [Source:MGI Symbol;Acc:MGI:3648258]
ENSMUSG00000094075	Ighv1-80	immunoglobulin heavy variable 1-80 [Source:MGI Symbol;Acc:MGI:4439738]
ENSMUSG00000094689	Ighv1-81	immunoglobulin heavy variable 1-81 [Source:MGI Symbol;Acc:MGI:4439635]
ENSMUSG00000095127	Ighv1-82	immunoglobulin heavy variable 1-82 [Source:MGI Symbol;Acc:MGI:4439671]
ENSMUSG00000105757	Ighv1-83	immunoglobulin heavy variable 1-83 [Source:MGI Symbol;Acc:MGI:3648939]
ENSMUSG00000094940	Ighv1-84	immunoglobulin heavy variable 1-84 [Source:MGI Symbol;Acc:MGI:3644235]
ENSMUSG00000096150	Ighv1-85	immunoglobulin heavy variable 1-85 [Source:MGI Symbol;Acc:MGI:3645723]
ENSMUSG00000105605	Ighv1-86	immunoglobulin heavy variable 1-86 [Source:MGI Symbol;Acc:MGI:3645729]
ENSMUSG00000095794	Igkv6-17	immunoglobulin kappa variable 6-17 [Source:MGI Symbol;Acc:MGI:1330833]
ENSMUSG00000076589	Igkv8-18	immunoglobulin kappa variable 8-18 [Source:MGI Symbol;Acc:MGI:1330845]
ENSMUSG00000076570	Igkv12-38	immunoglobulin kappa chain variable 12-38 [Source:MGI Symbol;Acc:MGI:4439614]
ENSMUSG00000076571	Igkv5-37	immunoglobulin kappa variable 5-37 [Source:MGI Symbol;Acc:MGI:2686256]
ENSMUSG00000076572	Igkv18-36	immunoglobulin kappa chain variable 18-36 [Source:MGI Symbol;Acc:MGI:4439613]
ENSMUSG00000095923	Ighv1-37	immunoglobulin heavy variable 1-37 [Source:MGI Symbol;Acc:MGI:4439640]
ENSMUSG00000103873	Ighv1-38	immunoglobulin heavy variable V1-38 [Source:MGI Symbol;Acc:MGI:5009911]
ENSMUSG00000095130	Ighv1-39	immunoglobulin heavy variable 1-39 [Source:MGI Symbol;Acc:MGI:4439888]
ENSMUSG00000102991	Ighv1-40	immunoglobulin heavy variable V1-40 [Source:MGI Symbol;Acc:MGI:5009912]
ENSMUSG00000102535	Ighv1-41	immunoglobulin heavy variable 1-41 [Source:MGI Symbol;Acc:MGI:3649084]
ENSMUSG00000094652	Ighv1-42	immunoglobulin heavy variable V1-42 [Source:MGI Symbol;Acc:MGI:3704123]
ENSMUSG00000095859	Ighv1-43	immunoglobulin heavy variable V1-43 [Source:MGI Symbol;Acc:MGI:3704124]
ENSMUSG00000076573	Igkv1-35	immunoglobulin kappa variable 1-35 [Source:MGI Symbol;Acc:MGI:4439612]
ENSMUSG00000104769	Igkv8-34	immunoglobulin kappa variable 8-34 [Source:MGI Symbol;Acc:MGI:4949914]
ENSMUSG00000076575	Igkv7-33	immunoglobulin kappa chain variable 7-33 [Source:MGI Symbol;Acc:MGI:3577282]
ENSMUSG00000076576	Igkv6-32	immunoglobulin kappa variable 6-32 [Source:MGI Symbol;Acc:MGI:3641634]
ENSMUSG00000103300	Ighv1-44	immunoglobulin heavy variable V1-44 [Source:MGI Symbol;Acc:MGI:5009842]
ENSMUSG00000105781	Igkv8-31	immunoglobulin kappa chain variable 8-31 [Source:MGI Symbol;Acc:MGI:3644798]
ENSMUSG00000076577	Igkv8-30	immunoglobulin kappa chain variable 8-30 [Source:MGI Symbol;Acc:MGI:3642250]
ENSMUSG00000106039	Iglc4	immunoglobulin lambda constant 4 [Source:MGI Symbol;Acc:MGI:3642936]
ENSMUSG00000076578	Igkv6-29	immunoglobulin kappa chain variable 6-29 [Source:MGI Symbol;Acc:MGI:4439616]
ENSMUSG00000105066	Iglj4	immunoglobulin lambda joining 4 [Source:MGI Symbol;Acc:MGI:3645510]
ENSMUSG00000094356	Igkv8-28	immunoglobulin kappa variable 8-28 [Source:MGI Symbol;Acc:MGI:3642251]
ENSMUSG00000104975	Iglj2	immunoglobulin lambda joining 2 [Source:MGI Symbol;Acc:MGI:5293409]
ENSMUSG00000076580	Igkv8-27	immunoglobulin kappa chain variable 8-27 [Source:MGI Symbol;Acc:MGI:4439868]
ENSMUSG00000076937	Iglc2	immunoglobulin lambda constant 2 [Source:MGI Symbol;Acc:MGI:99547]
ENSMUSG00000102528	Ighv1-45	immunoglobulin heavy variable V1-45 [Source:MGI Symbol;Acc:MGI:5009913]
ENSMUSG00000076581	Igkv8-26	immunoglobulin kappa variable 8-26 [Source:MGI Symbol;Acc:MGI:4439869]
ENSMUSG00000094930	Igkv6-25	immunoglobulin kappa chain variable 6-25 [Source:MGI Symbol;Acc:MGI:4439867]
ENSMUSG00000076583	Igkv8-24	immunoglobulin kappa chain variable 8-24 [Source:MGI Symbol;Acc:MGI:4947958]
ENSMUSG00000095630	Igkv6-23	immunoglobulin kappa variable 6-23 [Source:MGI Symbol;Acc:MGI:3711980]
ENSMUSG00000102928	Ighv1-46	immunoglobulin heavy variable V1-46 [Source:MGI Symbol;Acc:MGI:5009843]
ENSMUSG00000076939	Iglv3	immunoglobulin lambda variable 3 [Source:MGI Symbol;Acc:MGI:3645509]
ENSMUSG00000105668	Igkv8-22	immunoglobulin kappa chain variable 8-22 [Source:MGI Symbol;Acc:MGI:5009833]
ENSMUSG00000076586	Igkv8-21	immunoglobulin kappa variable 8-21 [Source:MGI Symbol;Acc:MGI:1330840]
ENSMUSG00000076587	Igkv6-20	immunoglobulin kappa variable 6-20 [Source:MGI Symbol;Acc:MGI:1330836]
ENSMUSG00000076709	Ighv1-47	immunoglobulin heavy variable 1-47 [Source:MGI Symbol;Acc:MGI:4439890]
ENSMUSG00000103990	Ighv8-3	immunoglobulin heavy variable V8-3 [Source:MGI Symbol;Acc:MGI:5009915]
ENSMUSG00000076940	Iglv2	immunoglobulin lambda variable 2 [Source:MGI Symbol;Acc:MGI:99548]
ENSMUSG00000096355	Ighv8-4	immunoglobulin heavy variable V8-4 [Source:MGI Symbol;Acc:MGI:3646040]
ENSMUSG00000102453	Ighv1-48	immunoglobulin heavy variable V1-48 [Source:MGI Symbol;Acc:MGI:5009916]
ENSMUSG00000076710	Ighv1-49	immunoglobulin heavy variable 1-49 [Source:MGI Symbol;Acc:MGI:4439754]
ENSMUSG00000102364	Ighv8-5	immunoglobulin heavy variable V8-5 [Source:MGI Symbol;Acc:MGI:3645478]
ENSMUSG00000094198	Ighv1-50	immunoglobulin heavy variable 1-50 [Source:MGI Symbol;Acc:MGI:4439753]
ENSMUSG00000104176	Ighv1-51	immunoglobulin heavy variable V1-51 [Source:MGI Symbol;Acc:MGI:5009917]
ENSMUSG00000096594	Igkv8-19	immunoglobulin kappa variable 8-19 [Source:MGI Symbol;Acc:MGI:1330844]
ENSMUSG00000105955	Igkv12-40	immunoglobulin kappa chain variable 12-40 [Source:MGI Symbol;Acc:MGI:3643951]
ENSMUSG00000076569	Igkv5-39	immunoglobulin kappa variable 5-39 [Source:MGI Symbol;Acc:MGI:2686255]
ENSMUSG00000076934	Iglv1	immunoglobulin lambda variable 1 [Source:MGI Symbol;Acc:MGI:96530]
ENSMUSG00000106405	Iglj3p	immunoglobulin lambda joining 3 pseudogene [Source:MGI Symbol;Acc:MGI:3645901]
ENSMUSG00000105231	Iglj3	immunoglobulin lambda joining 3 [Source:MGI Symbol;Acc:MGI:5293407]
ENSMUSG00000106668	Iglj1	immunoglobulin lambda joining 1 [Source:MGI Symbol;Acc:MGI:5009822]
ENSMUSG00000105547	Iglc3	immunoglobulin lambda constant 3 [Source:MGI Symbol;Acc:MGI:99886]
ENSMUSG00000105906	Iglc1	immunoglobulin lambda constant 1 [Source:MGI Symbol;Acc:MGI:99546]
ENSMUSG00000103290	Ighv1-23	immunoglobulin heavy variable V1-23 [Source:MGI Symbol;Acc:MGI:3815050]
ENSMUSG00000094319	Igkv4-54	immunoglobulin kappa chain variable 4-54 [Source:MGI Symbol;Acc:MGI:5009821]
ENSMUSG00000095753	Igkv4-53	immunoglobulin kappa variable 4-53 [Source:MGI Symbol;Acc:MGI:2686266]
ENSMUSG00000094993	Igkv4-51	immunoglobulin kappa chain variable 4-51 [Source:MGI Symbol;Acc:MGI:5009829]
ENSMUSG00000076562	Igkv4-50	immunoglobulin kappa variable 4-50 [Source:MGI Symbol;Acc:MGI:2685915]
ENSMUSG00000105725	Igkv12-49	immunoglobulin kappa chain variable 12-49 [Source:MGI Symbol;Acc:MGI:5009830]
ENSMUSG00000076563	Igkv5-48	immunoglobulin kappa variable 5-48 [Source:MGI Symbol;Acc:MGI:3642817]
ENSMUSG00000106256	Igkv12-47	immunoglobulin kappa variable 12-47 [Source:MGI Symbol;Acc:MGI:3644595]
ENSMUSG00000094241	Ighv1-24	immunoglobulin heavy variable V1-24 [Source:MGI Symbol;Acc:MGI:3815052]
ENSMUSG00000102952	Ighv1-25	immunoglobulin heavy variable 1-25 [Source:MGI Symbol;Acc:MGI:3648295]
ENSMUSG00000076564	Igkv12-46	immunoglobulin kappa variable 12-46 [Source:MGI Symbol;Acc:MGI:4439773]
ENSMUSG00000094094	Igkv5-45	immunoglobulin kappa chain variable 5-45 [Source:MGI Symbol;Acc:MGI:4439774]
ENSMUSG00000094546	Ighv1-26	immunoglobulin heavy variable 1-26 [Source:MGI Symbol;Acc:MGI:4439641]
ENSMUSG00000103395	Ighv1-27	immunoglobulin heavy variable V1-27 [Source:MGI Symbol;Acc:MGI:5009908]
ENSMUSG00000102315	Ighv1-28	immunoglobulin heavy variable 1-28 [Source:MGI Symbol;Acc:MGI:3644938]
ENSMUSG00000102512	Ighv1-29	immunoglobulin heavy variable V1-29 [Source:MGI Symbol;Acc:MGI:5009909]
ENSMUSG00000102281	Ighv1-30	immunoglobulin heavy variable 1-30 [Source:MGI Symbol;Acc:MGI:4937173]
ENSMUSG00000096422	Igkv12-44	immunoglobulin kappa variable 12-44 [Source:MGI Symbol;Acc:MGI:4439775]
ENSMUSG00000096649	Ighv1-31	immunoglobulin heavy variable 1-31 [Source:MGI Symbol;Acc:MGI:4439889]
ENSMUSG00000102656	Ighv1-32	immunoglobulin heavy variable V1-32 [Source:MGI Symbol;Acc:MGI:5009910]
ENSMUSG00000102942	Ighv1-33	immunoglobulin heavy variable 1-33 [Source:MGI Symbol;Acc:MGI:4439617]
ENSMUSG00000093955	Ighv1-34	immunoglobulin heavy variable 1-34 [Source:MGI Symbol;Acc:MGI:4439659]
ENSMUSG00000103554	Ighv1-35	immunoglobulin heavy variable 1-35 [Source:MGI Symbol;Acc:MGI:3644935]
ENSMUSG00000094433	Igkv5-43	immunoglobulin kappa chain variable 5-43 [Source:MGI Symbol;Acc:MGI:4943320]
ENSMUSG00000105915	Igkv12-42	immunoglobulin kappa chain variable 12-42 [Source:MGI Symbol;Acc:MGI:5009852]
ENSMUSG00000095007	Igkv12-41	immunoglobulin kappa chain variable 12-41 [Source:MGI Symbol;Acc:MGI:4439772]
ENSMUSG00000104533	Igkv5-40-1	immunoglobulin kappa chain variable 5-40-1 [Source:MGI Symbol;Acc:MGI:5009831]
ENSMUSG00000094051	Ighv1-36	immunoglobulin heavy variable 1-36 [Source:MGI Symbol;Acc:MGI:4439639]
