## Supplementary 4 for "RNA-seq gene expression profiling of the bladder in a mouse model of urogenital schistosomiasis"

Primer	Sequence (5' to 3')	GenBank accession:location
IPSE-Fwd	acataattcgacgggacagc	MG012894.1:189..208
IPSE-Rev	ttccacgtttcgattcactg	MG012894.1:complement(366..385)
COX1-Fwd	gggattcctacaggtataaaggtt	DQ677664.1:21..45
COX1-Rev	aatgaagaagcggagaaagc	DQ677664.1:complement(156..175)
