## Supplementary 7 for "RNA-seq gene expression profiling of the bladder in a mouse model of urogenital schistosomiasis"

NAME	SIZE	ES	NES	NOM p-val	FDR q-val	FWER p-val	RANK AT MAX	LEADING EDGE
HALLMARK_INTERFERON_ALPHA_RESPONSE	94	0.85	2.45	0.00e+00	0.00e+00	0.00e+00	2848	tags=69%, list=7%, signal=74%
HALLMARK_INTERFERON_GAMMA_RESPONSE	188	0.79	2.49	0.00e+00	0.00e+00	0.00e+00	4182	tags=62%, list=10%, signal=69%
HALLMARK_TNFA_SIGNALING_VIA_NFKB	196	0.76	2.42	0.00e+00	0.00e+00	0.00e+00	4968	tags=65%, list=12%, signal=74%
HALLMARK_IL6_JAK_STAT3_SIGNALING	85	0.73	2.13	0.00e+00	0.00e+00	0.00e+00	4310	tags=58%, list=10%, signal=64%
HALLMARK_INFLAMMATORY_RESPONSE	197	0.72	2.28	0.00e+00	0.00e+00	0.00e+00	4282	tags=55%, list=10%, signal=61%
HALLMARK_ALLOGRAFT_REJECTION	192	0.65	2.05	0.00e+00	0.00e+00	0.00e+00	5883	tags=50%, list=14%, signal=58%
HALLMARK_KRAS_SIGNALING_UP	198	0.64	2.04	0.00e+00	0.00e+00	0.00e+00	4160	tags=46%, list=10%, signal=51%
HALLMARK_IL2_STAT5_SIGNALING	199	0.63	2.01	0.00e+00	0.00e+00	0.00e+00	3774	tags=43%, list=9%, signal=47%
HALLMARK_ANGIOGENESIS	36	0.63	1.58	1.12e-02	4.27e-03	5.30e-02	5887	tags=53%, list=14%, signal=61%
HALLMARK_G2M_CHECKPOINT	195	0.60	1.89	0.00e+00	0.00e+00	0.00e+00	8134	tags=51%, list=20%, signal=63%
HALLMARK_E2F_TARGETS	199	0.60	1.91	0.00e+00	0.00e+00	0.00e+00	7882	tags=46%, list=19%, signal=57%
HALLMARK_HEDGEHOG_SIGNALING	36	0.57	1.41	3.92e-02	2.97e-02	3.75e-01	7237	tags=47%, list=17%, signal=57%
HALLMARK_APOPTOSIS	161	0.56	1.77	0.00e+00	9.77e-05	1.00e-03	4387	tags=39%, list=11%, signal=43%
HALLMARK_EPITHELIAL_MESENCHYMAL_TRANSITION	194	0.55	1.76	0.00e+00	8.96e-05	1.00e-03	4997	tags=45%, list=12%, signal=51%
HALLMARK_HYPOXIA	199	0.54	1.73	0.00e+00	2.66e-04	3.00e-03	6263	tags=44%, list=15%, signal=52%
HALLMARK_COMPLEMENT	185	0.54	1.71	0.00e+00	5.45e-04	7.00e-03	5627	tags=37%, list=14%, signal=43%
HALLMARK_P53_PATHWAY	200	0.48	1.51	0.00e+00	1.02e-02	1.37e-01	5074	tags=28%, list=12%, signal=32%
HALLMARK_COAGULATION	134	0.48	1.46	9.28e-03	1.88e-02	2.48e-01	4936	tags=36%, list=12%, signal=41%
HALLMARK_BILE_ACID_METABOLISM	111	-0.39	-1.29	2.62e-02	4.54e-02	3.87e-01	8842	tags=48%, list=21%, signal=60%
HALLMARK_MYOGENESIS	199	-0.47	-1.72	0.00e+00	9.08e-04	6.00e-03	5129	tags=45%, list=12%, signal=51%
HALLMARK_ADIPOGENESIS	200	-0.53	-1.88	0.00e+00	4.07e-04	2.00e-03	8665	tags=57%, list=21%, signal=72%
HALLMARK_FATTY_ACID_METABOLISM	154	-0.56	-1.95	0.00e+00	0.00e+00	0.00e+00	6203	tags=51%, list=15%, signal=60%
HALLMARK_OXIDATIVE_PHOSPHORYLATION	195	-0.60	-2.17	0.00e+00	0.00e+00	0.00e+00	7481	tags=55%, list=18%, signal=67%
