## Supplementary 9 for "RNA-seq gene expression profiling of the bladder in a mouse model of urogenital schistosomiasis"

### Sheet: Sheet0
© 2000-2024 QIAGEN. All rights reserved.
Ingenuity Canonical Pathways	-log(p-value)	Ratio	z-score	Molecules
Granulocyte Adhesion and Diapedesis	31.3	0.259	#NUM!	C5,CCL11,Ccl2,CCL2,CCL3L3,CCL4,Ccl7,Ccl8,CCR1,CDH5,CLDN2,CLDN6,CLDN8,CSF3,CSF3R,CXCL10,Cxcl11,CXCL13,Cxcl15,CXCL2,Cxcl3,CXCL3,CXCL6,CXCR1,CXCR2,FPR2,HRH3,IL18RAP,IL1A,IL1B,IL1R1,IL1R2,IL1RAP,IL1RL1,IL1RN,IL33,IL36G,MMP13,MMP25,MMP3,MMP8,MMP9,NGFR,PF4,Ppbp,SELL,SELP,TNF,XCL1
Pathogen Induced Cytokine Storm Signaling Pathway	29.6	0.173	7.5	C5,CCL11,Ccl2,CCL2,CCL3L3,CCL4,Ccl7,Ccl8,CCR1,CLEC7A,COL13A1,Col17a1,CSF2,CSF2RB,CXCL10,Cxcl11,CXCL13,Cxcl15,CXCL2,Cxcl3,CXCL3,CXCL6,CXCR1,CXCR2,DHX58,IFIH1,IFNB1,IL11,IL13,IL15,IL18RAP,IL1A,IL1B,IL1R1,IL1R2,IL1RAP,IL1RL1,IL1RN,IL23A,IL33,IL36G,IL6,IRF1,IRF7,LIF,NGFR,NLRP12,NLRP3,NOD2,NOS2,OSM,PF4,Ppbp,SLC2A1,SLC2A3,SOCS3,STAT1,Tlr13,TNF,TNFSF11,TNFSF14,TNFSF8,XCL1,ZBP1
Agranulocyte Adhesion and Diapedesis	24	0.21	#NUM!	ACTC1,C5,CCL11,Ccl2,CCL2,CCL3L3,CCL4,Ccl7,Ccl8,CCR1,CDH5,CLDN2,CLDN6,CLDN8,CXCL10,Cxcl11,CXCL13,Cxcl15,CXCL2,Cxcl3,CXCL3,CXCL6,CXCR1,CXCR2,IL1A,IL1B,IL1R1,IL1RN,IL33,IL36G,MMP13,MMP25,MMP3,MMP8,MMP9,MYH11,MYH3,MYO18B,PF4,Ppbp,SELL,SELP,TNF,XCL1
Role of Hypercytokinemia/hyperchemokinemia in the Pathogenesis of Influenza	19.9	0.314	5.196	AREG,CCL2,CCL4,CXCL10,CXCL3,EIF2AK2,IFIT2,IFIT3,IFNB1,IL13,IL1A,IL1B,IL1RN,IL33,IL36G,IL6,IRF7,ISG15,NLRP3,OAS1,Oas1b,OAS2,OAS3,RSAD2,STAT1,STAT2,TNF
Wound Healing Signaling Pathway	15.7	0.151	4.867	CEBPB,COL13A1,Col17a1,CSF2,IL11,IL13,IL15,IL18RAP,IL1A,IL1B,IL1R1,IL1R2,IL1RAP,IL1RL1,IL1RN,IL33,IL36G,IL6,KRT16,KRT6B,LAMA3,LIF,Mcpt1,Mcpt8,MMP8,MMP9,NFKBIA,NFKBID,NGFR,OSM,PF4,RASD2,STAT1,TNF,TNFSF11,TNFSF14,TNFSF8,TRPA1
S100 Family Signaling Pathway	15.3	0.0894	5.417	ADGRG3,ADGRV1,ADORA3,ADRA2A,AGTR2,APLNR,AREG,BCL3,BDKRB1,BTC,C5AR2,CCL4,CCR1,CCRL2,CDKN1A,CHRM2,CXCR1,EDNRA,EREG,ESR2,ETV4,FCGR1A,FCGR2B,FCGR3A/FCGR3B,FFAR2,FPR2,GIPR,GPR141,GPR15,GPR17,GPR171,GPR35,GPR50,GPR83,HCAR2,HCRTR1,HRH3,HTR2B,HTR7,IFNB1,IGHM,IL1B,IL23A,IL6,JCHAIN,KLK3,LTB4R,LTB4R2,MMP13,MMP25,MMP3,MMP8,MMP9,NMUR2,NOS2,NOTUM,NTF3,PLA2G4C,PLCH1,PTAFR,PTGDR,RXFP1,RXFP3,S100A1,S100A8,S100A9,…
Role of Pattern Recognition Receptors in Recognition of Bacteria and Viruses	14.5	0.186	3.317	C5,CLEC6A,CLEC7A,CSF2,EIF2AK2,IFIH1,IFNB1,IL11,IL13,IL15,IL1A,IL1B,IL33,IL36G,IL6,IRF7,LIF,NLRP3,NOD2,OAS1,Oas1b,OAS2,OAS3,OSM,PTX3,TNF,TNFSF11,TNFSF14,TNFSF8
LXR/RXR Activation	14.5	0.211	-2.746	AHSG,APOA1,ARG2,CCL2,CD14,IL18RAP,IL1A,IL1B,IL1R1,IL1R2,IL1RAP,IL1RL1,IL1RN,IL33,IL36G,IL6,ITIH4,KNG1,LYZ,MMP9,NGFR,NOS2,PTGS2,S100A8,TNF,TTR
Macrophage Classical Activation Signaling Pathway	13.1	0.159	4.017	ACOD1,CD14,CD80,CSF2,CXCL10,IFNB1,IL11,IL13,IL15,IL1A,IL1B,IL23A,IL33,IL36G,IL6,IRF1,LIF,NFKBIA,NFKBID,NOS2,OSM,PARP14,SOCS1,SOCS3,STAT1,STAT2,TNF,TNFSF11,TNFSF14,TNFSF8
IL-10 Signaling	12.9	0.175	-0.577	ARG2,BCL3,CCR1,CD80,CDKN1A,DDIT4,DUSP1,FCGR2B,FFAR2,HMOX1,IL18RAP,IL1A,IL1B,IL1R1,IL1R2,IL1RAP,IL1RL1,IL1RN,IL33,IL36G,IL6,NFKBIA,NFKBID,NOS2,SOCS3,STAT1,TNF
IL-17 Signaling	12.4	0.155	5.014	CCL11,CCL2,CEBPB,Chil3/Chil4,CSF2,CSF3,CXCL3,IL11,IL13,IL15,IL1A,IL1B,IL33,IL36G,IL6,LCN2,LIF,MMP13,MMP3,MMP9,NOS2,OSM,PTGS2,RASD2,RGS16,TNF,TNFSF11,TNFSF14,TNFSF8
Role of Chondrocytes in Rheumatoid Arthritis Signaling Pathway	12.1	0.177	5	ADAMTS4,CCL2,CEBPB,EGR1,IL18RAP,IL1A,IL1B,IL1R1,IL1R2,IL1RAP,IL1RL1,IL1RN,IL33,IL36G,IL6,MMP13,MMP25,MMP3,MMP8,MMP9,NGFR,NLRP3,NOS2,PTGS2,TNF
Role of Macrophages, Fibroblasts and Endothelial Cells in Rheumatoid Arthritis	11.8	0.114	3.569	ADAMTS4,C5,CCL2,CEBPB,CSF2,FCGR1A,FCGR3A/FCGR3B,IGHM,IL15,IL18RAP,IL1A,IL1B,IL1R1,IL1R2,IL1RAP,IL1RL1,IL1RN,IL33,IL36G,IL6,JCHAIN,MMP13,MMP3,NFKBIA,NFKBID,NGFR,NOS2,NOTUM,OSM,PLCH1,RASD2,SFRP1,SOCS1,SOCS3,Tlr13,TNF,TNFSF11,WNT10B
Phagosome Formation	11.6	0.0833	4.636	ADGRG3,ADGRV1,ADORA3,ADRA2A,AGTR2,APLNR,BDKRB1,C5AR2,CCR1,CCRL2,CD14,CD209,CHRM2,CLEC4D,CLEC4E,CLEC7A,CXCR1,EDNRA,FCER2,FCGR1A,FCGR2B,FCGR3A/FCGR3B,FFAR2,FPR2,GIPR,GPR141,GPR15,GPR17,GPR171,GPR35,GPR50,GPR83,HCAR2,HCRTR1,HMOX1,HRH3,HTR2B,HTR7,IGHM,ITGA2,JCHAIN,LTB4R,LTB4R2,MARCO,MRC1,MYH11,MYH3,MYO18B,NMUR2,PLA2G4C,PLAAT1,PTAFR,PTGDR,RASD2,RXFP1,RXFP3,TACR1,Tlr13
NOD1/2 Signaling Pathway	11.5	0.148	3.402	CCL2,CSF2,CXCL13,IFNB1,IL11,IL13,IL15,IL1A,IL1B,IL33,IL36G,IL6,IRF7,LIF,NFKBIA,NFKBID,NLRP12,NLRP3,NOD2,NOS2,OSM,SLC15A3,Tlr13,TNF,TNFAIP3,TNFSF11,TNFSF14,TNFSF8
Macrophage Alternative Activation Signaling Pathway	11.5	0.147	0	ARG1,CEBPB,Chil3/Chil4,CLEC10A,CXCL13,DUSP1,FCER2,FCGR2B,IGHM,IL13,IL1A,IL1B,IL1R2,IL1RN,IL33,IL36G,IL6,JCHAIN,MARCO,MRC1,NFKBIA,NFKBID,NOS2,PF4,SOCS1,SOCS3,STAT1,TNF
CGAS-STING Signaling Pathway	11.4	0.171	4.491	CCL2,CD274,CDKN1A,CSF2,IFNB1,IL11,IL13,IL15,IL1A,IL1B,IL33,IL36G,IL6,IRF1,LIF,NFKBIA,NLRP3,OSM,STAT1,TNF,TNFSF11,TNFSF14,TNFSF8,ZBP1
Multiple Sclerosis Signaling Pathway	11.3	0.135	4.382	C5,CSF2,CTLA4,DUSP1,GRIN2C,IL11,IL13,IL15,IL1A,IL1B,IL23A,IL2RA,IL33,IL36G,IL6,IL7R,IRF1,LIF,MMP9,NLRP12,NLRP3,OSM,PARP14,RNF213,STAT1,Tlr13,TNF,TNFSF11,TNFSF14,TNFSF8
Molecular Mechanisms of Cancer	11.2	0.0759	5.83	ADCY1,ADCY2,ADGRG3,ADGRV1,ADORA3,ADRA2A,AGTR2,APLNR,BDKRB1,BMP10,C5AR2,CCR1,CCRL2,CDKN1A,CHRM2,CSF2RB,CXCR1,CXCR2,EDNRA,FFAR2,FPR2,GIPR,GPR141,GPR15,GPR17,GPR171,GPR35,GPR50,GPR83,HCAR2,HCRTR1,HGF,HRH3,HTR2B,HTR7,IGF1,IL18RAP,IL1A,IL1B,IL1R1,IL1R2,IL1RL1,IL20RA,IL2RA,IL7R,IL9R,ITGA2,LTB4R,LTB4R2,MMP13,MMP25,MMP3,MMP8,MMP9,NFKBIA,NFKBID,NMUR2,PTAFR,PTGDR,RASD2,RHOH,RXFP1,RXFP3,SUV39H1,TACR1
Acute Phase Response Signaling	11	0.146	2.828	AHSG,APOA1,C5,CEBPB,CRABP1,HMOX1,IL1A,IL1B,IL1R1,IL1RAP,IL1RN,IL33,IL36G,IL6,ITIH4,NFKBIA,NFKBID,NGFR,OSM,RASD2,Saa3,SERPINA3,SERPIND1,SOCS1,SOCS3,TNF,TTR
Hematoma Resolution Signaling Pathway	11	0.124	-2.121	ARG1,C5,CSF2,DUSP1,FPR2,GRIN2C,HMOX1,IL11,IL13,IL15,IL1A,IL1B,IL1RL1,IL20RA,IL33,IL36G,IL6,LIF,LTF,MMP13,MMP25,MMP3,MMP8,MMP9,OSM,SOCS1,SOCS3,STAT1,TNF,TNFSF11,TNFSF14,TNFSF8
Hepatic Cholestasis	10.5	0.13	5.014	ADCY1,ADCY2,CD14,CSF2,Cyp3a25 (includes others),IL11,IL13,IL15,IL18RAP,IL1A,IL1B,IL1R1,IL1R2,IL1RAP,IL1RL1,IL1RN,IL33,IL36G,IL6,LIF,NFKBIA,NFKBID,NGFR,NOS2,OSM,TNF,TNFSF11,TNFSF14,TNFSF8
IL-27 Signaling Pathway	10.5	0.172	-0.426	C5,CD274,CSF2,FOXP3,IFNB1,IL13,IL18RAP,IL1R1,IL1R2,IL1RAP,IL1RL1,IL27,IRF1,NGFR,NLRP3,NOS2,PTGS2,SOCS3,STAT1,Tlr13,TNFRSF9,TRIM69
Cachexia Signaling Pathway	10.4	0.103	5.191	ADCY1,ADCY2,CASP4,CCL2,CEBPB,CSF2,DDIT4,EIF2AK2,IGF1,IL11,IL13,IL15,IL18RAP,IL1A,IL1B,IL1R1,IL1R2,IL1RAP,IL1RL1,IL1RN,IL33,IL36G,IL6,INHBA,LCN2,LIF,MYOC,NGFR,NOS2,OSM,PTHLH,SOCS3,STAT1,STAT2,TNF,TNFSF11,TNFSF14,TNFSF8
Airway Pathology in Chronic Obstructive Pulmonary Disease	10.3	0.178	2	CCL2,CSF2,CXCL3,IL11,IL13,IL15,IL1A,IL1B,IL23A,IL33,IL36G,IL6,LCN2,LIF,MMP8,MMP9,OSM,TNF,TNFSF11,TNFSF14,TNFSF8
Tumor Microenvironment Pathway	9.8	0.14	4.6	ARG1,CCL2,CD274,CSF2,CSF3,CTLA4,HGF,IGF1,IL13,IL1B,IL6,MMP13,MMP25,MMP3,MMP8,MMP9,NOS2,OSM,PDCD1LG2,PTGS2,RASD2,SLC2A1,SLC2A3,SPP1,TNF
Hepatic Fibrosis / Hepatic Stellate Cell Activation	9.76	0.134	#NUM!	CCL2,CD14,COL13A1,Col17a1,CXCL3,EDNRA,HGF,IGF1,IGFBP4,IL18RAP,IL1A,IL1B,IL1R1,IL1R2,IL1RAP,IL1RL1,IL6,LHX2,MMP13,MMP9,MYH11,MYH3,MYO18B,NGFR,STAT1,TNF
Activin Inhibin Signaling Pathway	9.65	0.128	3.272	CDKN1A,CEBPB,FOSL1,FOXP3,IGHM,IL11,IL18RAP,IL1A,IL1B,IL1R1,IL1R2,IL1RAP,IL1RL1,IL1RN,IL33,IL36G,IL6,INHBA,JCHAIN,KL,MXD1,NFKBIA,NGFR,PAX9,PTGS2,Tlr13,TNF
IL-6 Signaling	9.58	0.163	3.441	CD14,CEBPB,IL18RAP,IL1A,IL1B,IL1R1,IL1R2,IL1RAP,IL1RL1,IL1RN,IL33,IL36G,IL6,NFKBIA,NFKBID,NGFR,RASD2,SOCS1,SOCS3,TNF,TNFAIP6
Role of Osteoblasts, Osteoclasts and Chondrocytes in Rheumatoid Arthritis	9.56	0.123	#NUM!	ADAMTS4,BGLAP,BMP10,CSF2,IGF1,IL11,IL18RAP,IL1A,IL1B,IL1R1,IL1R2,IL1RAP,IL1RL1,IL1RN,IL33,IL36G,IL6,MMP13,MMP3,MMP8,NFKBIA,NFKBID,NGFR,SFRP1,SPP1,TNF,TNFSF11,WNT10B
Role of Cytokines in Mediating Communication between Immune Cells	9.36	0.259	#NUM!	CSF2,CSF3,IFNB1,IL13,IL15,IL1A,IL1B,IL1RN,IL23A,IL27,IL33,IL36G,IL6,TNF
STAT3 Pathway	9.21	0.156	1.414	CDKN1A,CSF2RB,CXCR1,CXCR2,HGF,IGF1,IL18RAP,IL1A,IL1B,IL1R1,IL1R2,IL1RL1,IL20RA,IL2RA,IL7R,IL9R,NGFR,PIM1,RASD2,SOCS1,SOCS3
Sleep REM Signaling Pathway	9.11	0.171	-3.441	CHRM2,CSF2,EGR1,GADD45B,IL11,IL13,IL15,IL1A,IL1B,IL33,IL36G,IL6,LIF,NGFR,OSM,TNF,TNFSF11,TNFSF14,TNFSF8
Glucocorticoid Receptor Signaling	9.08	0.0808	#NUM!	ARG2,BGLAP,CCL11,CCL2,CDKN1A,CSF2,CSF2RB,CXCL3,CXCR1,CXCR2,DUSP1,FCGR1A,H2-T24,IFNB1,IGF1,IL13,IL18RAP,IL1A,IL1B,IL1R1,IL1R2,IL1RL1,IL1RN,IL20RA,IL2RA,IL6,IL7R,IL9R,KRT13,KRT16,KRT20,KRT4,KRT6B,KRT86,MMP13,MMP3,MMP8,MMP9,NFKBIA,NFKBID,NOS2,PGR,PLA2G4C,PTGS2,RASD2,STAT1,TNF
Role of Osteoblasts in Rheumatoid Arthritis Signaling Pathway	8.88	0.115	5.292	BGLAP,CSF2,CTSC,IGF1,IL11,IL13,IL15,IL1A,IL1B,IL33,IL36G,IL6,LIF,MMP13,MMP25,MMP3,MMP8,MMP9,OSM,PTGS2,SFRP1,STAT1,STAT2,TNF,TNFSF11,TNFSF14,TNFSF8,WNT10B
Atherosclerosis Signaling	8.53	0.15	2.84	APOA1,CCL11,CCL2,F3,IL1A,IL1B,IL1RN,IL33,IL36G,IL6,LYZ,MMP13,MMP3,MMP9,PLA2G4C,PLAAT1,S100A8,SELP,TNF,TNFSF14
CREB Signaling in Neurons	8.03	0.0758	4.128	ADCY1,ADCY2,ADGRG3,ADGRV1,ADORA3,ADRA2A,AGTR2,APLNR,BDKRB1,C5AR2,CCR1,CCRL2,CHRM2,CXCR1,EDNRA,FFAR2,FPR2,GIPR,GPR141,GPR15,GPR17,GPR171,GPR35,GPR50,GPR83,GRIK3,GRIN2C,HCAR2,HCRTR1,HGF,HRH3,HTR2B,HTR7,IGF1,LTB4R,LTB4R2,NGFR,NMUR2,NOTUM,PLCH1,PTAFR,PTGDR,RASD2,RXFP1,RXFP3,TACR1
Differential Regulation of Cytokine Production in Intestinal Epithelial Cells by IL-17A and IL-17F	7.99	0.391	3	CCL2,CCL4,CSF2,CSF3,IL13,IL1A,IL1B,LCN2,TNF
Differential Regulation of Cytokine Production in Macrophages and T Helper Cells by IL-17A and IL-17F	7.68	0.444	2.828	CCL2,CCL4,CSF2,CSF3,IL13,IL1B,IL6,TNF
IL-33 Signaling Pathway	7.39	0.119	3.411	AREG,CASP4,CCL2,CSF2,FOXP3,IL13,IL1A,IL1B,IL1RAP,IL1RL1,IL1RN,IL33,IL36G,IL6,Mcpt1,MMP9,NFKBIA,NFKBID,PRSS22,Prss32,PTGS2,TNF
FXR/RXR Activation	7.31	0.118	-4.264	APOA1,CSF2,HMOX1,IL11,IL13,IL15,IL1A,IL1B,IL1RN,IL33,IL36G,IL6,LIF,NLRP3,OSM,PTGS2,SLC51B,SOCS3,TNF,TNFSF11,TNFSF14,TNFSF8
Activation of IRF by Cytosolic Pattern Recognition Receptors	7.27	0.2	1.387	DHX58,IFIH1,IFIT2,IFNB1,IL6,IRF7,ISG15,NFKBIA,NFKBID,STAT1,STAT2,TNF,ZBP1
PPAR Signaling	6.92	0.15	-3.873	IL18RAP,IL1A,IL1B,IL1R1,IL1R2,IL1RAP,IL1RL1,IL1RN,IL33,IL36G,NFKBIA,NFKBID,NGFR,PTGS2,RASD2,TNF
HMGB1 Signaling	6.83	0.12	3.051	CCL2,CSF2,IL11,IL13,IL15,IL1A,IL1B,IL1R1,IL33,IL36G,IL6,LIF,NGFR,OSM,RASD2,RHOH,TNF,TNFSF11,TNFSF14,TNFSF8
Cellular Effects of Sildenafil (Viagra)	6.83	0.0683	-4.814	ACTC1,ADCY1,ADCY2,ADGRG3,ADGRV1,ADORA3,ADRA2A,AGTR2,APLNR,BDKRB1,C5AR2,CCR1,CCRL2,CHRM2,CXCR1,EDNRA,FFAR2,FPR2,GIPR,GPR141,GPR15,GPR17,GPR171,GPR35,GPR50,GPR83,HCAR2,HCRTR1,HRH3,HTR2B,HTR7,IL6,LTB4R,LTB4R2,MYH11,MYH3,MYO18B,NFKBIA,NMUR2,NOS2,Ppp1r12b,PTAFR,PTGDR,RXFP1,RXFP3,TACR1,TNF
Adrenergic Receptor Signaling Pathway (Enhanced)	6.79	0.11	-2.985	ADCY1,ADCY2,ADRA2A,CSF2,DDC,IL11,IL13,IL15,IL1A,IL1B,IL33,IL36G,IL6,LIF,NOTUM,OSM,PLCH1,SMOX,TNF,TNFSF11,TNFSF14,TNFSF8
Osteoarthritis Pathway	6.7	0.102	3.411	ADAMTS4,BGLAP,CASP4,CEBPB,CXCR2,DDIT4,GREM1,IL18RAP,IL1B,IL1R1,IL1R2,IL1RAP,IL1RL1,ITGA2,MMP13,MMP3,MMP9,NOS2,PTGS2,PTHLH,S100A8,S100A9,SPP1,TNF
Role of Osteoclasts in Rheumatoid Arthritis Signaling Pathway	6.68	0.0909	3.922	ADAM33,ADAM8,COL13A1,Col17a1,CSF2,FCGR1A,FCGR2B,FCGR3A/FCGR3B,IL18RAP,IL1B,IL1R1,IL1R2,IL1RAP,IL1RL1,MMP13,MMP25,MMP3,MMP8,MMP9,NFKBIA,NFKBID,NGFR,RASD2,RHOH,SFRP1,SPP1,TNF,TNFSF11
Airway Inflammation in Asthma	6.43	0.273	2	CCL2,CSF2,IL13,IL23A,IL33,MMP9,OSM,PRG2,RNASE2
IL-12 Signaling and Production in Macrophages	6.39	0.101	1.877	ADRA2A,APOA1,CEBPB,CSF2,DHX58,FCGR1A,FCGR2B,FCGR3A/FCGR3B,IFIH1,IFNB1,IGHM,IL23A,IRF1,JCHAIN,LYZ,NOD2,NOS2,S100A8,SELP,SOCS3,STAT1,TNF,TNFSF11
TREM1 Signaling	6.36	0.169	3.606	CCL2,CSF2,CXCL3,FCGR2B,IL1B,IL1RL1,IL6,NLRP12,NLRP3,NOD2,Tlr13,TNF,TREM1
Cardiac Hypertrophy Signaling (Enhanced)	6.32	0.072	4.131	ADCY1,ADCY2,ADRA2A,CSF2,CSF2RB,CXCR1,CXCR2,EDNRA,GDPD3,IGF1,IL11,IL13,IL15,IL18RAP,IL1A,IL1B,IL1R1,IL1R2,IL1RL1,IL20RA,IL2RA,IL33,IL36G,IL6,IL7R,IL9R,ITGA2,LIF,NGFR,NOTUM,OSM,PLCH1,PTGS2,RASD2,TNF,TNFSF11,TNFSF14,TNFSF8,WNT10B
Parkinson's Signaling Pathway	6.18	0.0879	3.657	ACTC1,CSF2,DDC,FCGR1A,FCGR2B,FCGR3A/FCGR3B,GRIN2C,IL11,IL13,IL15,IL1A,IL1B,IL33,IL36G,IL6,LIF,NLRP3,NOS2,OSM,SLC40A1,SMOX,Tlr13,TNF,TNFSF11,TNFSF14,TNFSF8,UBD
G-Protein Coupled Receptor Signaling	6.17	0.0654	4.128	ADCY1,ADCY2,ADGRG3,ADGRV1,ADORA3,ADRA2A,AGTR2,APLNR,BDKRB1,C5AR2,CCR1,CCRL2,CHRM2,CXCR1,CXCR2,DUSP1,EDNRA,FFAR2,FPR2,GDPD3,GIPR,GPR141,GPR15,GPR17,GPR171,GPR35,GPR50,GPR83,HCAR2,HCRTR1,HRH3,HTR2B,Htr5b,HTR7,LTB4R,LTB4R2,NFKBIA,NFKBID,NMUR2,PTAFR,PTGDR,RASD2,RGS16,RXFP1,RXFP3,TACR1
BBSome Signaling Pathway	6.11	0.0736	4.667	ADGRG3,ADGRV1,ADORA3,ADRA2A,AGTR2,APLNR,BDKRB1,C5AR2,CCR1,CCRL2,CHRM2,CXCR1,EDNRA,FFAR2,FPR2,GIPR,GPR141,GPR15,GPR17,GPR171,GPR35,GPR50,GPR83,HCAR2,HCRTR1,HRH3,HTR2B,HTR7,LTB4R,LTB4R2,NMUR2,PTAFR,PTGDR,RXFP1,RXFP3,TACR1
Interferon Signaling	6.08	0.25	2.333	IFIT1,IFIT3,IFNB1,IRF1,ISG15,OAS1,SOCS1,STAT1,STAT2
Role of IL-17F in Allergic Inflammatory Airway Diseases	5.99	0.213	2.646	CCL2,CCL4,CSF2,CXCL10,CXCL6,IGF1,IL11,IL1B,IL6,MMP13
Erythropoietin Signaling Pathway	5.83	0.108	-3.9	CSF2,CSF2RB,IL11,IL13,IL15,IL1A,IL1B,IL33,IL36G,IL6,LIF,NFKBIA,NFKBID,OSM,RASD2,TNF,TNFSF11,TNFSF14,TNFSF8
Breast Cancer Regulation by Stathmin1	5.74	0.0673	4.743	ADGRG3,ADGRV1,ADORA3,ADRA2A,AGTR2,APLNR,BDKRB1,C5AR2,CCR1,CCRL2,CHRM2,CXCR1,EDNRA,FFAR2,FPR2,GIPR,GPR141,GPR15,GPR17,GPR171,GPR35,GPR50,GPR83,HCAR2,HCRTR1,HGF,HRH3,HTR2B,HTR7,IGF1,LTB4R,LTB4R2,MMP9,NMUR2,PTAFR,PTGDR,RASD2,RXFP1,RXFP3,TACR1
Autism Signaling Pathway	5.64	0.0844	3.138	CAMKK1,CCL2,CNTNAP2,CSF2,FOLR1,GRIN2C,HGF,IGF1,IL11,IL13,IL15,IL1A,IL1B,IL1RN,IL33,IL36G,IL6,LIF,NEXMIF,OSM,RASD2,TNF,TNFSF11,TNFSF14,TNFSF8,WNT10B
RAR Activation	5.62	0.0746	-1.768	ADCY1,ADCY2,CDKN1A,CRABP1,CSF2,CSF2RB,DHRS9,DLK1,DUSP1,GDPD3,IL11,IL13,IL15,IL1A,IL1B,IL33,IL36G,IL6,LIF,MMP13,MMP3,MMP8,MMP9,OSM,RDH12,RHOH,SOCS3,TNF,TNFSF11,TNFSF14,TNFSF8,ZBTB16
VDR/RXR Activation	5.48	0.154	2.121	BGLAP,CD14,CDKN1A,CEBPB,COL13A1,CSF2,CXCL10,IGFBP6,IL1RL1,MXD1,SPP1,TNFSF11
Toll-like Receptor Signaling	5.48	0.154	2.53	CD14,EIF2AK2,IL1A,IL1B,IL1RL1,IL1RN,IL33,IL36G,NFKBIA,TNF,TNFAIP3,UBD
Role of JAK family kinases in IL-6-type Cytokine Signaling	5.42	0.152	2.309	IL11,IL27,IL6,IRF1,JUNB,LIF,OSM,SERPINA3,SOCS1,SOCS3,STAT1,VIP
Role of MAPK Signaling in Inhibiting the Pathogenesis of Influenza	5.42	0.152	1.732	CCL2,CXCL10,EIF2AK2,IFNB1,IL1B,IL6,NFKBIA,NFKBID,PLA2G4C,PLAAT1,PTGS2,TNF
Th1 and Th2 Activation Pathway	5.36	0.105	#NUM!	CCR1,CD274,CD80,HAVCR2,ICOS,IL13,IL1RL1,IL27,IL2RA,IL33,IL6,IRF1,RUNX3,SOCS1,SOCS3,STAT1,TNFRSF4,TNFSF11
IL-17A Signaling in Fibroblasts	5.36	0.15	3.464	CCL2,CEBPB,CSF2,IL1B,IL23A,IL6,LCN2,MMP3,NFKBIA,NFKBID,TNF,TNFSF11
Pyroptosis Signaling Pathway	5.35	0.138	3.464	CASP4,GBP5,GBP7,GSDMC,IL1A,IL1B,IL1R1,MEFV,NGFR,NLRP12,NLRP3,Tlr13,TNF
NAFLD Signaling Pathway	5.32	0.0929	4.583	CSF2,IL11,IL13,IL15,IL1A,IL1B,IL33,IL36G,IL6,LIF,NGFR,NLRP3,OSM,PTGS2,SOCS1,SOCS3,Tlr13,TNF,TNFSF11,TNFSF14,TNFSF8
CDX Gastrointestinal Cancer Signaling Pathway	4.94	0.0941	-3.441	BMP10,CSF2,IL11,IL13,IL15,IL1A,IL1B,IL33,IL36G,IL6,LIF,OSM,PTGS2,SOX2,TNF,TNFSF11,TNFSF14,TNFSF8,WNT10B
Neutrophil Extracellular Trap Signaling Pathway	4.92	0.0725	2.414	ARG2,BLK,C5,CASP4,CCR1,CD14,CD209,CLEC7A,COL13A1,Col17a1,CXCR2,FCGR3A/FCGR3B,IFNB1,IGHM,IL1B,ITGA2,JCHAIN,LTF,MMP9,NLRP3,NOS2,NOTUM,PF4,PLA2G4C,PLAAT1,PLCH1,SELP,SLC2A1,TNF
Role of PKR in Interferon Induction and Antiviral Response	4.84	0.11	2.309	ATF3,EIF2AK2,FCGR1A,IFIH1,IFNB1,IL1B,IRF1,MARCO,NFKBIA,NFKBID,NLRP12,NLRP3,STAT1,STAT2,TNF
p38 MAPK Signaling	4.84	0.117	3.207	DUSP1,IL18RAP,IL1A,IL1B,IL1R1,IL1R2,IL1RAP,IL1RL1,IL1RN,IL33,IL36G,PLA2G4C,STAT1,TNF
ISGylation Signaling Pathway	4.68	0.12	3.606	DTX3L,EIF2AK2,IFIH1,IFNB1,IL6,IRF1,IRF7,ISG15,ITGA2,STAT1,STAT2,Tlr13,USP18
FAK Signaling	4.26	0.0522	5.171	ADGRG3,ADGRV1,ADORA3,ADRA2A,AGTR2,APLNR,BDKRB1,C5AR2,CCR1,CCRL2,CDH5,CHRM2,CSF2RB,CXCR1,CXCR2,EDNRA,ETV4,FFAR2,FPR2,GIPR,GPR141,GPR15,GPR17,GPR171,GPR35,GPR50,GPR83,HCAR2,HCRTR1,HRH3,HTR2B,HTR7,IL18RAP,IL1R1,IL1R2,IL1RL1,IL20RA,IL2RA,IL33,IL7R,IL9R,ITGA2,LTB4R,LTB4R2,MMP9,NMUR2,PTAFR,PTGDR,RASD2,RXFP1,RXFP3,SOCS1,SOCS3,TACR1
IL-23 Signaling Pathway	4.23	0.174	0.707	CSF2,FOXP3,IL1B,IL23A,NFKBIA,SOCS3,TNF,TNFSF11
PPARα/RXRα Activation	4.1	0.0876	-1.508	ADCY1,ADCY2,APOA1,BCL3,HELZ2,IL18RAP,IL1B,IL1R1,IL1R2,IL1RAP,IL1RL1,IL6,NFKBIA,NFKBID,NOTUM,PLCH1,RASD2
Gαi Signaling	4.09	0.1	1.387	ADCY1,ADCY2,ADORA3,ADRA2A,AGTR2,APLNR,CHRM2,CXCR2,FPR2,GPR17,HCAR2,HRH3,LTB4R,RASD2
Serotonin Receptor Signaling	4.05	0.064	1.826	ADCY1,ADCY2,ADRA2A,BLK,DDC,FFAR2,HMOX1,HTR2B,Htr5b,HTR7,IL1B,IL1RL1,IL33,IL6,MMP9,NFKBIA,NOTUM,PLA2G4C,PLAAT1,PLAUR,PLCH1,Ppp1r12b,PTGS2,RASD2,RHOH,SLC6A4,SMOX,TGM1,TNF,TRPA1
Neuroinflammation Signaling Pathway	4.03	0.0726	3.13	CCL2,CD80,CXCL10,GABRP,GJB1,GRIN2C,HMOX1,IFNB1,IL1B,IL1R1,IL6,IRF7,KLK3,MMP3,MMP9,NLRP3,NOS2,NTF3,PLA2G4C,PTGS2,STAT1,Tlr13,TNF
Sertoli Cell-Germ Cell Junction Signaling Pathway (Enhanced)	4.01	0.0805	2.524	ACTC1,CLDN2,CLDN6,CLDN8,FOSL1,IL18RAP,IL1A,IL1R1,IL1R2,IL1RAP,IL1RL1,ITGA2,LAMA3,MMP8,MMP9,NGFR,NOS2,RASD2,TNF
PI3K/AKT Signaling	3.94	0.085	1.342	CDKN1A,CSF2RB,CXCR1,CXCR2,IL18RAP,IL1R1,IL1R2,IL1RL1,IL20RA,IL2RA,IL7R,IL9R,ITGA2,NFKBIA,NFKBID,PTGS2,RASD2
Sertoli Cell-Sertoli Cell Junction Signaling	3.85	0.0782	1.147	ACTC1,CDH20,CDH4,CDH5,CLDN2,CLDN6,CLDN8,IL18RAP,IL1A,IL1R1,IL1R2,IL1RAP,IL1RL1,ITGA2,LAMA3,NGFR,RASD2,SPTB,TNF
Coronavirus Pathogenesis Pathway	3.83	0.0833	-0.243	CCL2,IFNB1,IL1B,IL6,IRF7,KNG1,NFKBIA,NFKBID,NLRP3,OAS1,Oas1b,OAS2,OAS3,PTGS2,STAT1,STAT2,SUV39H1
Antioxidant Action of Vitamin C	3.8	0.105	-2.333	CSF2,CSF2RB,HMOX1,NFKBIA,NFKBID,NOTUM,PLA2G4C,PLAAT1,PLCH1,SLC2A1,SLC2A3,TNF
Role of IL-17A in Arthritis	3.55	0.14	#NUM!	CCL2,CXCL3,CXCL6,MMP13,NFKBIA,NFKBID,NOS2,PTGS2
cAMP-mediated signaling	3.55	0.0763	1.213	ADCY1,ADCY2,ADORA3,ADRA2A,AGTR2,APLNR,CHRM2,CXCR2,DUSP1,FPR2,GDPD3,GPR17,HCAR2,HRH3,Htr5b,HTR7,LTB4R,PTGDR
Th1 Pathway	3.52	0.0984	2.309	CD274,CD80,HAVCR2,ICOS,IL27,IL6,IRF1,RUNX3,SOCS1,SOCS3,STAT1,TNFSF11
Immunogenic Cell Death Signaling Pathway	3.45	0.111	3.162	CXCL10,Gzmb,Gzmc,GZMH,IFNB1,IL1B,IL6,NGFR,NLRP3,TNF
HIF1α Signaling	3.23	0.0766	3	CDKN1A,FOXP3,HGF,HK3,HMOX1,IGF1,IL6,MMP13,MMP25,MMP3,MMP8,MMP9,NOS2,RASD2,SLC2A1,SLC2A3
Role of IL-17A in Psoriasis	3.2	0.286	2	CXCL3,CXCL6,S100A8,S100A9
IL-13 Signaling Pathway	3.14	0.0948	1.508	ARG1,BLK,CCL11,CHI3L1,CXCL6,DUSP1,IL13,IL33,SOCS1,SOCS3,STAT1
Inhibition of Matrix Metalloproteases	3.01	0.154	-1.633	MMP13,MMP25,MMP3,MMP8,MMP9,TFPI2
Role of JAK1 and JAK3 in γc Cytokine Signaling	2.99	0.116	0	IL15,IL2RA,IL7R,IL9R,RASD2,SOCS1,SOCS3,STAT1
ID1 Signaling Pathway	2.96	0.0746	-0.258	ATF3,BCL3,BHLHA15,BHLHE22,BLK,CDKN1A,EGR1,IL6,LIF,MMP9,NGFR,PLAC8,RASD2,S100A9,TNF
Crosstalk between Dendritic Cells and Natural Killer Cells	2.79	0.0989	2.828	ACTC1,CD209,CD80,CSF2,CSF2RB,IFNB1,IL15,IL6,TNF
Oncostatin M Signaling	2.78	0.14	2.236	CHI3L1,MMP13,MMP3,OSM,RASD2,STAT1
ABRA Signaling Pathway	2.76	0.0978	1.667	ACTC1,CKM,EGR1,IGF1,IL6,JUNB,LIF,MMP9,MYH11
MIF Regulation of Innate Immunity	2.73	0.136	2.449	CD14,NFKBIA,NFKBID,NOS2,PLA2G4C,PTGS2
Pathogenesis of Multiple Sclerosis	2.71	0.333	#NUM!	CCL4,CCR1,CXCL10
Primary Immunodeficiency Signaling	2.65	0.115	#NUM!	CD19,CD79A,ICOS,Ighd,IGHM,IL7R,JCHAIN
Role of RIG1-like Receptors in Antiviral Innate Immunity	2.62	0.13	1	DHX58,IFIH1,IFNB1,IRF7,NFKBIA,NFKBID
iNOS Signaling	2.58	0.128	2.236	CD14,IRF1,NFKBIA,NFKBID,NOS2,STAT1
JAK/STAT Signaling	2.5	0.0976	0.378	CDKN1A,CEBPB,IL6,RASD2,SOCS1,SOCS3,STAT1,STAT2
Role of MAPK Signaling in the Pathogenesis of Influenza	2.44	0.0952	#NUM!	CCL2,CXCL10,IFNB1,PLA2G4C,PLAAT1,PTGS2,RASD2,TNF
Coagulation System	2.44	0.143	-0.447	BDKRB1,F3,KNG1,PLAUR,SERPIND1
IL-9 Signaling	2.44	0.143	-0.447	BCL3,IL9R,SOCS3,STAT1,TNF
Neuroprotective Role of THOP1 in Alzheimer's Disease	2.43	0.082	1.414	FAP,Gzmb,KLK3,KNG1,MMP9,NTS,PRSS22,Prss32,SERPINA3,TMPRSS11E
HOTAIR Regulatory Pathway	2.43	0.0736	0	CDKN1A,ESR2,IRF1,MMP13,MMP25,MMP3,MMP8,MMP9,NFKBIA,PCDH10,SPP1,WNT10B
Hepatic Fibrosis Signaling Pathway	2.41	0.0552	2.711	CCL2,CEBPB,EDNRA,IL18RAP,IL1A,IL1B,IL1R1,IL1R2,IL1RAP,IL1RL1,IL1RN,IL33,IL36G,ITGA2,MMP13,NFKBIA,NFKBID,NGFR,RASD2,RHOH,SPP1,TNF,WNT10B
MIF-mediated Glucocorticoid Regulation	2.38	0.139	2.236	CD14,NFKBIA,NFKBID,PLA2G4C,PTGS2
Gap Junction Signaling	2.35	0.0585	1.147	ACTC1,ADCY1,ADCY2,BGLAP,GJA5,GJB1,GJB2,GRIK3,HTR2B,IGF1,IL1B,IL1R2,NGFR,NOTUM,PLA2G4C,PLCH1,RASD2,TNF,TNFSF11
Hematopoiesis from Multipotent Stem Cells	2.32	0.25	#NUM!	CSF2,CSF3,IL15
LPS/IL-1 Mediated Inhibition of RXR Function	2.32	0.0623	3	ACSBG1,CD14,HMGCS2,IL18RAP,IL1A,IL1B,IL1R1,IL1R2,IL1RAP,IL1RL1,IL1RN,IL33,IL36G,NGFR,SMOX,TNF
Acetylcholine Receptor Signaling Pathway	2.24	0.067	-0.832	ACHE,ADCY1,ADCY2,CASP4,CHRM2,HMOX1,IL6,KCNJ2,NGFR,NOS2,NOTUM,PLCH1,TNF
Role of JAK1, JAK2 and TYK2 in Interferon Signaling	2.15	0.154	#NUM!	IFNB1,SOCS1,STAT1,STAT2
Pulmonary Healing Signaling Pathway	2.15	0.0653	1.387	BLK,CSF2,DLK1,MMP13,MMP25,MMP3,MMP8,MMP9,NFKBIA,NGFR,RASD2,TNF,WNT10B
Adrenomedullin signaling pathway	2.15	0.0653	2.309	ADCY1,ADCY2,CEBPB,IL1A,IL1B,IL1RN,IL33,IL36G,NOTUM,PLCH1,RAMP3,RASD2,TNF
GPCR-Mediated Integration of Enteroendocrine Signaling Exemplified by an L Cell	2.15	0.0933	1.134	ADCY1,ADCY2,CHRM2,GIPR,NOTUM,PLCH1,VIP
MSP-RON Signaling Pathway	2.12	0.103	#NUM!	ACTC1,CCL2,CSF2RB,KLK3,NOS2,TNF
Colorectal Cancer Metastasis Signaling	2.1	0.059	2.84	ADCY1,ADCY2,IL6,MMP13,MMP25,MMP3,MMP8,MMP9,NOS2,PTGS2,RASD2,RHOH,STAT1,Tlr13,TNF,WNT10B
Th2 Pathway	2.08	0.073	2.53	CCR1,CD80,ICOS,IL13,IL1RL1,IL2RA,IL33,RUNX3,SOCS3,TNFRSF4
Docosahexaenoic Acid (DHA) Signaling	2.07	0.06	-0.258	ADCY1,ADCY2,HGF,HMOX1,IGF1,IL1B,NGFR,NOTUM,PLA2G4C,PLAAT1,PLCH1,PTGS2,SPTB,SYT14,TNF
IL-7 Signaling Pathway	2.06	0.0897	0.378	HGF,Ighd,IGHM,IL7R,SLC2A1,SOCS1,STAT1
Cholecystokinin/Gastrin-mediated Signaling	2.02	0.0756	2.828	IL1A,IL1B,IL1RN,IL33,IL36G,PTGS2,RASD2,RHOH,TNF
MSP-RON Signaling in Macrophages Pathway	2.02	0.0756	-0.333	ARG1,KLK3,NOS2,PTGS2,RASD2,SOCS1,SOCS3,STAT1,TNF
Role of Tissue Factor in Cancer	2.01	0.0628	2.496	BLK,CSF2,EGR1,F3,HGF,IL1B,MMP13,MMP9,NGFR,PLAUR,PTGS2,RASD2,TNF
Pulmonary Fibrosis Idiopathic Signaling Pathway	2.01	0.0552	3.153	ACTC1,AREG,COL13A1,Col17a1,EDNRA,EGR1,IL11,IL13,IL1B,IL6,ITGA2,MMP13,MMP25,MMP3,MMP8,MMP9,RASD2,WNT10B
UFMylation Signaling Pathway	1.98	0.0968	0	IL1B,IL6,SLC7A11,SUV39H1,TFF1,TNF
Production of Nitric Oxide and Reactive Oxygen Species in Macrophages	1.9	0.0628	2.309	APOA1,ARG2,IRF1,LYZ,NFKBIA,NFKBID,NGFR,NOS2,RHOH,S100A8,STAT1,TNF
Leukocyte Extravasation Signaling	1.86	0.0622	1.414	ACTC1,CDH5,CLDN2,CLDN6,CLDN8,ITGA2,MMP13,MMP25,MMP3,MMP8,MMP9,RHOH
Endothelin-1 Signaling	1.85	0.0619	1.897	ADCY1,ADCY2,CASP4,EDNRA,HMOX1,NOS2,NOTUM,PLA2G4C,PLAAT1,PLCH1,PTGS2,RASD2
TNFR2 Signaling	1.83	0.125	#NUM!	NFKBIA,NFKBID,TNF,TNFAIP3
IL-17A Signaling in Airway Cells	1.83	0.0896	0.816	CCL11,CXCL3,CXCL6,IL6,NFKBIA,NFKBID
FAT10 Cancer Signaling Pathway	1.78	0.1	2.236	IL6,NFKBIA,NGFR,TNF,UBD
Systemic Lupus Erythematosus in B Cell Signaling Pathway	1.73	0.0443	2.694	CD19,CD79A,CD79B,CSF2,FCGR2B,IFIH1,IFIT2,IFIT3,IFNB1,Ighd,IGHM,IL11,IL13,IL15,IL1A,IL1B,IL33,IL36G,IL6,IRF7,ISG15,LIF,LILRB3,LILRB4,OSM,RASD2,STAT1,STAT2,TNF,TNFSF11,TNFSF14,TNFSF8
Inflammasome pathway	1.68	0.15	#NUM!	IL1B,NLRP3,NOD2
Apelin Liver Signaling Pathway	1.68	0.15	#NUM!	APLN,APLNR,TNF
Bladder Cancer Signaling	1.63	0.069	#NUM!	CDKN1A,MMP13,MMP25,MMP3,MMP8,MMP9,RASD2,SUV39H1
IL-1 Signaling	1.6	0.0729	2.236	ADCY1,ADCY2,IL1A,IL1R1,IL1RAP,NFKBIA,NFKBID
Folate Signaling Pathway	1.59	0.0893	-0.447	CD274,CDKN1A,FOLR1,OAS2,SOX2
Renin-Angiotensin Signaling	1.54	0.0661	2	ADCY1,ADCY2,AGTR2,CCL2,RASD2,REN,STAT1,TNF
Regulation of the Epithelial Mesenchymal Transition by Growth Factors Pathway	1.52	0.0573	2.714	EGR1,HGF,IL6,MEST,MMP9,NGFR,RASD2,TNF,TNFSF11,TNFSF14,TNFSF8
Vitamin-C Transport	1.52	0.13	#NUM!	GJB2,SLC2A1,SLC2A3
Apelin Cardiac Fibroblast Signaling Pathway	1.52	0.13	#NUM!	APLN,APLNR,IL6
Axonal Guidance Signaling	1.46	0.0451	#NUM!	ADAM33,ADAM8,ADAMDEC1,ADAMTS12,ADAMTS15,ADAMTS18,ADAMTS4,BMP10,EPHA5,HHIP,IGF1,ITGA2,MMP13,MMP25,MMP3,MMP8,MMP9,NGFR,NOTUM,NTF3,PLCH1,RASD2,WNT10B
Dilated Cardiomyopathy Signaling Pathway	1.43	0.06	1	ACTC1,ADCY1,ADCY2,CNN1,MYBPC3,MYH11,MYH3,MYO18B,TNNT2
Role of JAK2 in Hormone-like Cytokine Signaling	1.42	0.0806	-0.447	Cyp3a25 (includes others),IGF1,SOCS1,SOCS3,STAT1
Myelination Signaling Pathway	1.42	0.0489	0.5	BLK,BMP10,CHD7,GPR17,IGF1,ITGA2,KLK3,LAMA3,MYRF,NGFR,NTF3,RASD2,SLC2A1,SOX2,WNT10B,XAF1
IGF-1 Signaling	1.42	0.0667	#NUM!	IGF1,IGFBP2,IGFBP4,IGFBP6,RASD2,SOCS1,SOCS3
Type II Diabetes Mellitus Signaling	1.39	0.0588	1.342	ACSBG1,CEBPB,NFKBIA,NFKBID,NGFR,SMPD3,SOCS1,SOCS3,TNF
PD-1, PD-L1 cancer immunotherapy pathway	1.38	0.0654	0.816	CD274,CD80,FOXP3,IL2RA,NGFR,PDCD1LG2,TNF
Eicosanoid Signaling	1.37	0.05	1.604	ADCY1,ADCY2,EGR1,FPR2,IL13,LTB4R,LTB4R2,NOTUM,PLA2G4C,PLAAT1,PLCH1,PTGDR,PTGS2,RASD2
Necroptosis Signaling Pathway	1.36	0.0581	3	EIF2AK2,IFNB1,NGFR,NLRP3,PLA2G4C,STAT1,STAT2,TNF,ZBP1
CD40 Signaling	1.3	0.0746	#NUM!	FCER2,NFKBIA,NFKBID,PTGS2,TNFAIP3
HEY1 Signaling Pathway	1.27	0.0559	1	BMP10,CDKN1A,IL6,MMP13,MMP25,MMP3,MMP8,MMP9,MYH11
DHCR24 Signaling Pathway	1.27	0.0584	1.414	AHSG,APOA1,HMOX1,IGF1,ITIH4,KNG1,RASD2,TTR
CDK5 Signaling	1.24	0.0609	1	ADCY1,ADCY2,EGR1,ITGA2,LAMA3,NGFR,RASD2
GM-CSF Signaling	1.23	0.0714	#NUM!	CSF2,CSF2RB,PIM1,RASD2,STAT1
Prolactin Signaling	1.18	0.0632	0	CEBPB,IRF1,RASD2,SOCS1,SOCS3,STAT1
TNFR1 Signaling	1.18	0.0784	#NUM!	NFKBIA,NFKBID,TNF,TNFAIP3
Sphingosine-1-phosphate Signaling	1.16	0.0583	-0.378	ADCY1,ADCY2,CASP4,NOTUM,PLCH1,RHOH,SMPD3
UVA-Induced MAPK Signaling	1.13	0.0612	#NUM!	NOTUM,PARP14,PLCH1,RASD2,SMPD3,STAT1
IL-15 Production	1.12	0.0569	1.89	BLK,EPHA5,IFNB1,IL15,IL6,IRF1,STAT1
Oxytocin in Brain Signaling Pathway	1.12	0.0503	-1.897	CAMKK1,IL1B,IL6,NLRP12,NLRP3,PLA2G4C,PLAAT1,PTGS2,RASD2,TNF
Leptin Signaling in Obesity	1.11	0.0658	#NUM!	ADCY1,ADCY2,NOTUM,PLCH1,SOCS3
Endocannabinoid Neuronal Synapse Pathway	1.1	0.0537	0.378	ADCY1,ADCY2,FAAH,GRIN2C,NOTUM,PLCH1,PTGS2,RIMS1
4-1BB Signaling in T Lymphocytes	1.09	0.0882	#NUM!	NFKBIA,NFKBID,TNFRSF9
NF-κB Activation by Viruses	1.07	0.0641	2	EIF2AK2,ITGA2,NFKBIA,NFKBID,RASD2
Dendritic Cell Maturation	1.06	0.0403	3.411	CD80,CSF2,FCGR1A,FCGR2B,FCGR3A/FCGR3B,IFNB1,IGHM,IL15,IL1A,IL1B,IL1RN,IL23A,IL33,IL36G,IL6,JCHAIN,NFKBIA,NFKBID,NGFR,NOTUM,PLCH1,STAT1,STAT2,TNF
Tight Junction Signaling	1.04	0.05	#NUM!	ACTC1,CLDN2,CLDN6,CLDN8,MYH11,MYH3,MYO18B,NGFR,TNF
Relaxin Signaling	1.03	0.0516	0.378	ADCY1,ADCY2,GDPD3,MMP9,NFKBIA,NFKBID,NOS2,RXFP1
Chemokine Signaling	1.02	0.0617	2	CCL11,CCL2,CCL4,Ppp1r12b,RASD2
eNOS Signaling	1.01	0.0513	0.447	ADCY1,ADCY2,AQP4,AQP5,AQP9,BDKRB1,ESR2,KNG1
BEX2 Signaling Pathway	1	0.061	0.447	CDKN1A,KLK3,NFKBIA,NGFR,SPP1
Polyamine Regulation in Colon Cancer	1	0.0678	1	ARG1,LIN28A,MXD1,SMOX
Retinoic acid Mediated Apoptosis Signaling	0.98	0.0667	#NUM!	CRABP1,IFNB1,IRF1,PARP14
GADD45 Signaling	0.98	0.0667	-1	CDKN1A,GADD45B,IL1B,TNF
Aryl Hydrocarbon Receptor Signaling	0.978	0.0503	1.134	CDKN1A,Cyp3a25 (includes others),ESR2,IL1A,IL1B,IL6,TFF1,TNF
SNARE Signaling Pathway	0.943	0.0515	-1.134	ADCY1,ADCY2,MYH11,MYH3,MYO18B,RIMS1,SYT14
RHOGDI Signaling	0.902	0.0455	0.378	ACTC1,CDH20,CDH4,CDH5,ESR2,ITGA2,MYH11,MYH3,MYO18B,RHOH
Prostate Cancer Signaling	0.896	0.0526	0.816	CDKN1A,KLK3,NFKBIA,NFKBID,RASD2,SUV39H1
Role of MAPK Signaling in Promoting the Pathogenesis of Influenza	0.896	0.0526	-0.816	NFKBIA,NFKBID,PLA2G4C,PLAAT1,PTGS2,RASD2
Induction of Apoptosis by HIV1	0.887	0.0615	0	NFKBIA,NFKBID,NGFR,TNF
Role of PI3K/AKT Signaling in the Pathogenesis of Influenza	0.869	0.0606	#NUM!	IFNB1,NFKBIA,NFKBID,PLAC8
Apelin Adipocyte Signaling Pathway	0.863	0.0549	1.342	ADCY1,ADCY2,APLN,APLNR,GPX2
Role of Lipids/Lipid Rafts in the Pathogenesis of Influenza	0.824	0.087	#NUM!	IFNB1,RSAD2
ILK Signaling	0.824	0.0448	0.816	ACTC1,MMP9,MYH11,MYH3,MYO18B,NOS2,PTGS2,RHOH,TNF
Fcγ Receptor-mediated Phagocytosis in Macrophages and Monocytes	0.821	0.0532	1.342	ACTC1,CSF2,FCGR1A,FCGR3A/FCGR3B,HMOX1
Endocannabinoid Cancer Inhibition Pathway	0.817	0.0476	0.378	ADCY1,ADCY2,ATF3,CASP4,CDKN1A,NOS2,SMPD3
Neurovascular Coupling Signaling Pathway	0.798	0.0431	0	CHRM2,GABRP,GRIN2C,KCNJ2,KNG1,P2RX1,PLA2G4C,PLAAT1,Ppp1r12b,PTGS2
IL-22 Signaling	0.795	0.0833	#NUM!	SOCS3,STAT1
Death Receptor Signaling	0.795	0.0521	-0.447	ACTC1,NFKBIA,NFKBID,PARP14,TNF
Growth Hormone Signaling	0.788	0.0563	#NUM!	IGF1,SOCS1,SOCS3,STAT1
NAD Signaling Pathway	0.776	0.0464	0.378	CEBPB,H1-3,HGF,HMGCS2,IGF1,PARP14,TRPM2
Estrogen Receptor Signaling	0.775	0.0391	1	ADCY1,ADCY2,ARG2,CDKN1A,ESR2,IGF1,MMP13,MMP25,MMP3,MMP8,MMP9,NOTUM,PGR,PLCH1,Ppp1r12b,RASD2
Protein Kinase A Signaling	0.763	0.0389	-0.277	ADCY1,ADCY2,DUSP1,DUSP2,DUSP5,GDPD3,H1-3,NFKBIA,NFKBID,NGFR,NOTUM,PLCH1,PTGS2,PTPN5,PTPRN,PTPRZ1
Glioma Invasiveness Signaling	0.758	0.0548	#NUM!	MMP9,PLAUR,RASD2,RHOH
Apelin Cardiomyocyte Signaling Pathway	0.756	0.0505	0.447	APLN,APLNR,NOTUM,PLCH1,SLC9A2
Pancreatic Adenocarcinoma Signaling	0.753	0.0476	2.236	CDKN1A,HMOX1,MMP9,PTGS2,STAT1,SUV39H1
Gαs Signaling	0.753	0.0476	0.816	ADCY1,ADCY2,HCAR2,Htr5b,HTR7,PTGDR
Glutaminergic Receptor Signaling Pathway (Enhanced)	0.749	0.04	-0.832	ADCY1,ADCY2,GABRP,GRIK3,GRIN2C,HMOX1,KCNK10,NOTUM,PLA2G4C,PLAAT1,PLCH1,SLC1A1,SLC7A11
IL-17A Signaling in Gastric Cells	0.74	0.0769	#NUM!	CXCL10,TNF
Estrogen-mediated S-phase Entry	0.74	0.0769	#NUM!	CDKN1A,ESR2
Angiopoietin Signaling	0.715	0.0526	#NUM!	ANGPT4,NFKBIA,NFKBID,RASD2
Macropinocytosis Signaling	0.715	0.0526	#NUM!	CD14,HGF,MRC1,RASD2
MicroRNA Biogenesis Signaling Pathway	0.702	0.0428	0	ESR2,HGF,HMOX1,IFNB1,IGF1,LIN28A,PIWIL2,RASD2
HGF Signaling	0.691	0.0455	1	CDKN1A,HGF,IL6,ITGA2,PTGS2,RASD2
Neurotrophin/TRK Signaling	0.688	0.0513	#NUM!	KLK3,NGFR,NTF3,RASD2
Gα12/13 Signaling	0.681	0.0451	#NUM!	CDH20,CDH4,CDH5,NFKBIA,NFKBID,RASD2
Renal Cell Carcinoma Signaling	0.675	0.0506	#NUM!	HGF,RASD2,SLC2A1,UBD
Thyroid Cancer Signaling	0.675	0.0506	0	IGF1,KLK3,NTF3,RASD2
Dopamine Receptor Signaling	0.662	0.05	#NUM!	ADCY1,ADCY2,DDC,SMOX
Lymphotoxin β Receptor Signaling	0.644	0.0545	#NUM!	NFKBIA,NFKBID,TNFSF14
Role of NFAT in Cardiac Hypertrophy	0.639	0.0402	1.414	ADCY1,ADCY2,IGF1,IL11,IL6,LIF,NOTUM,PLCH1,RASD2
Hereditary Breast Cancer Signaling	0.633	0.0435	0	CDKN1A,GADD45B,HGF,IGF1,RASD2,UBD
Ephrin A Signaling	0.624	0.0432	0	ACHE,BLK,EPHA5,HGF,IGF1,NGFR
HER-2 Signaling in Breast Cancer	0.618	0.0396	0.333	AREG,BLK,CDKN1A,IL1A,NFKBIA,NFKBID,PGR,PTGS2,RASD2
PEDF Signaling	0.614	0.0476	#NUM!	DOCK3,NFKBIA,NFKBID,RASD2
Apelin Endothelial Signaling Pathway	0.607	0.0426	1.342	ADCY1,ADCY2,APLN,APLNR,CCL2,RASD2
LPS-stimulated MAPK Signaling	0.602	0.0471	#NUM!	CD14,NFKBIA,NFKBID,RASD2
Glioblastoma Multiforme Signaling	0.598	0.0409	0	CDKN1A,IGF1,NOTUM,PLCH1,RASD2,RHOH,WNT10B
Human Embryonic Stem Cell Pluripotency	0.593	0.0398	0	BMP10,INHBA,KLK3,LIF,NTF3,RASD2,SOX2,WNT10B
Sleep NREM Signaling Pathway	0.583	0.0435	1.342	ADCY1,ADCY2,ADORA3,GABRP,RASD2
Embryonic Stem Cell Differentiation into Cardiac Lineages	0.582	0.1	#NUM!	SOX2
Xenobiotic Metabolism AHR Signaling Pathway	0.58	0.046	2	IL1A,IL1B,IL6,TNF
WNT/β-catenin Signaling	0.575	0.0402	-2.236	CDH5,SFRP1,SOX18,SOX2,SOX7,UBD,WNT10B
Neuregulin Signaling	0.564	0.0427	#NUM!	AREG,BTC,EREG,ITGA2,RASD2
Fc Epsilon RI Signaling	0.555	0.0424	#NUM!	CSF2,IL13,PLA2G4C,RASD2,TNF
GPCR-Mediated Nutrient Sensing in Enteroendocrine Cells	0.555	0.0424	0.447	ADCY1,ADCY2,FFAR2,NOTUM,PLCH1
Circadian Rhythm Signaling	0.549	0.0373	#NUM!	ADCY1,ADCY2,BLK,GRIN2C,KLK3,NGFR,NOTUM,PLCH1,RASD2,VIP
IL-2 Signaling	0.548	0.0484	#NUM!	IL2RA,RASD2,SOCS1
Orexin Signaling Pathway	0.546	0.0378	-1	ADCY1,ADCY2,HCRTR1,IL1B,IL6,NOTUM,PLA2G4C,PLCH1,TNF
Ceramide Signaling	0.538	0.044	#NUM!	NGFR,RASD2,SMPD3,TNF
Acute Myeloid Leukemia Signaling	0.538	0.044	#NUM!	CSF2RB,CSF3R,PIM1,RASD2
IL-8 Signaling	0.532	0.0381	2.449	CXCR1,CXCR2,HMOX1,MMP9,NFKBIA,PTGS2,RASD2,RHOH
ERBB Signaling	0.518	0.043	#NUM!	AREG,BTC,EREG,RASD2
TWEAK Signaling	0.517	0.0541	#NUM!	NFKBIA,NFKBID
PXR/RXR Activation	0.512	0.0462	#NUM!	HMGCS2,IL6,TNF
ERB2-ERBB3 Signaling	0.512	0.0462	#NUM!	ETV4,Nrg1,RASD2
Actin Cytoskeleton Signaling	0.511	0.0369	0.447	ACTC1,CD14,ITGA2,KNG1,MYH11,MYH3,MYO18B,Ppp1r12b,RASD2
Role of NANOG in Mammalian Embryonic Stem Cell Pluripotency	0.504	0.0403	#NUM!	BMP10,LIF,RASD2,SOX2,WNT10B
Glutamate Receptor Signaling	0.5	0.0455	#NUM!	GRIK3,GRIN2C,SLC1A1
Dopamine-DARPP32 Feedback in cAMP Signaling	0.491	0.0376	-0.816	ADCY1,ADCY2,CAMKK1,GRIN2C,KCNJ2,NOTUM,PLCH1
Small Cell Lung Cancer Signaling	0.49	0.0417	#NUM!	NFKBIA,NFKBID,PTGS2,SUV39H1
Pancreatic Secretion Signaling Pathway	0.488	0.0363	0.333	ADCY1,ADCY2,AQP5,CA14,CA4,LIPK,NOTUM,PLCH1,VIP
TGF-β Signaling	0.481	0.0412	#NUM!	INHBA,IRF7,RASD2,RUNX3
ROBO SLIT Signaling Pathway	0.48	0.0394	0.447	BLK,CDKN1A,CNTNAP2,NELL2,PAX9
Ovarian Cancer Signaling	0.475	0.038	#NUM!	EDNRA,MMP9,PTGS2,RASD2,SUV39H1,WNT10B
Oxytocin Signaling Pathway	0.472	0.0355	0.632	CAMKK1,IL6,MYH11,MYH3,MYO18B,PLA2G4C,Ppp1r12b,PTGS2,RASD2,TNFSF11
Agrin Interactions at Neuromuscular Junction	0.467	0.0435	#NUM!	ACTC1,Nrg1,RASD2
Synaptogenesis Signaling Pathway	0.464	0.0349	-0.333	ADCY1,ADCY2,CDH20,CDH4,CDH5,CNTNAP2,EPHA5,GRIN2C,LRRTM2,RASD2,SYT14
ATM Signaling	0.455	0.04	#NUM!	CDKN1A,GADD45B,NFKBIA,SUV39H1
Neuropathic Pain Signaling in Dorsal Horn Neurons	0.447	0.0396	0	GRIN2C,NOTUM,PLCH1,TACR1
April Mediated Signaling	0.445	0.0476	#NUM!	NFKBIA,NFKBID
Intrinsic Prothrombin Activation Pathway	0.445	0.0476	#NUM!	KLK3,KNG1
Synaptic Long Term Potentiation	0.443	0.0379	-1	ADCY1,GRIN2C,NOTUM,PLCH1,RASD2
Inhibition of ARE-Mediated mRNA Degradation Pathway	0.442	0.0368	1.633	NGFR,TNF,TNFSF11,TNFSF14,TNFSF8,ZFP36
Basal Cell Carcinoma Signaling	0.437	0.0417	#NUM!	BMP10,HHIP,WNT10B
P2Y Purinergic Receptor Signaling Pathway	0.436	0.0376	0	ADCY1,ADCY2,NOTUM,PLCH1,RASD2
Transcriptional Regulatory Network in Embryonic Stem Cells	0.435	0.0366	0.816	IGF1,INHBA,LIF,RASD2,SOX2,WNT10B
B Cell Activating Factor Signaling	0.432	0.0465	#NUM!	NFKBIA,NFKBID
Apoptosis Signaling	0.423	0.0385	#NUM!	NFKBIA,NFKBID,RASD2,TNF
Cardiac Hypertrophy Signaling	0.42	0.0345	1.414	ADCY1,ADCY2,ADRA2A,IGF1,IL6,NOTUM,PLCH1,RASD2,RHOH
Synaptic Long Term Depression	0.419	0.0354	1.342	IGF1,NOS2,NOTUM,PLA2G4C,PLAAT1,PLCH1,RASD2
ERK5 Signaling	0.418	0.0405	#NUM!	FOSL1,LIF,RASD2
Extrinsic Prothrombin Activation Pathway	0.415	0.0625	#NUM!	F3
Gαq Signaling	0.399	0.0353	1	HMOX1,HTR2B,NFKBIA,NFKBID,RGS16,RHOH
Role of OCT4 in Mammalian Embryonic Stem Cell Pluripotency	0.396	0.0435	#NUM!	SOX2,SPP1
DNA damage-induced 14-3-3σ Signaling	0.396	0.0435	#NUM!	CASP4,CDKN1A
Apelin Pancreas Signaling Pathway	0.396	0.0435	#NUM!	APLN,APLNR
GABAergic Receptor Signaling Pathway (Enhanced)	0.395	0.036	0.447	ADCY1,ADCY2,CNTNAP2,GABRP,GRIN2C
Ribonucleotide Reductase Signaling Pathway	0.393	0.0351	1.633	CDKN1A,HGF,IL6,MMP9,PARP14,VASH2
Gustation Pathway	0.392	0.0345	0	ADCY1,ADCY2,GABRP,LIPK,NOTUM,P2RX1,SLC5A1
MSP-RON Signaling in Cancer Cells Pathway	0.389	0.0357	0.447	CSF2RB,KLK3,NFKBIA,PLAUR,RASD2
α-Adrenergic Signaling	0.385	0.0367	#NUM!	ADCY1,ADCY2,ADRA2A,RASD2
IL-3 Signaling	0.375	0.038	#NUM!	CSF2RB,RASD2,STAT1
Apelin Muscle Signaling Pathway	0.374	0.0417	#NUM!	APLN,APLNR
Insulin Secretion Signaling Pathway	0.357	0.0327	1.667	ADCY1,ADCY2,GIPR,NOTUM,PLCH1,SLC2A1,SLC2A3,STAT1,STAT2
Melanoma Signaling	0.353	0.04	#NUM!	CDKN1A,RASD2
MYC Mediated Apoptosis Signaling	0.353	0.04	#NUM!	NGFR,TNF
FLT3 Signaling in Hematopoietic Progenitor Cells	0.351	0.0366	#NUM!	RASD2,STAT1,STAT2
Regulation of Actin-based Motility by Rho	0.345	0.0348	1	ACTC1,ITGA2,Ppp1r12b,RHOH
Chronic Myeloid Leukemia Signaling	0.345	0.0324	0.333	BLK,CDKN1A,MMP9,NOTUM,PLCH1,RASD2,SPP1,SUV39H1,WNT10B
UVC-Induced MAPK Signaling	0.343	0.0392	#NUM!	RASD2,SMPD3
Opioid Signaling Pathway	0.337	0.0321	-1.134	ADCY1,ADCY2,BLK,GRIN2C,NFKBIA,RASD2,RGS16,RGS6,RGS8
WNT/SHH Axonal Guidance Signaling Pathway	0.336	0.0336	-0.447	ADCY1,ADCY2,HHIP,SFRP1,WNT10B
Virus Entry via Endocytic Pathways	0.326	0.0339	#NUM!	ACTC1,FOLR1,ITGA2,RASD2
Factors Promoting Cardiogenesis in Vertebrates	0.315	0.0327	-0.447	BMP10,GJA5,NOTUM,PLCH1,WNT10B
PDGF Signaling	0.315	0.0345	#NUM!	EIF2AK2,RASD2,STAT1
Nuclear Cytoskeleton Signaling Pathway	0.312	0.0318	-0.378	ACTC1,BLK,CDH20,CDH4,CDH5,EGR1,ITGA2
Calcium Signaling	0.312	0.0318	#NUM!	ACTC1,CAMKK1,GRIN2C,MYH11,MYH3,MYO18B,TNNT2
CSDE1 Signaling Pathway	0.299	0.0357	#NUM!	CCL2,PIWIL2
Thrombin Signaling	0.291	0.0311	0.447	ADCY1,ADCY2,NOTUM,PLCH1,Ppp1r12b,RASD2,RHOH
CD27 Signaling in Lymphocytes	0.291	0.0351	#NUM!	NFKBIA,NFKBID
CNTF Signaling	0.291	0.0351	#NUM!	RASD2,STAT1
FAT10 Signaling Pathway	0.291	0.0351	#NUM!	TNF,UBD
RANK Signaling in Osteoclasts	0.288	0.033	#NUM!	NFKBIA,NFKBID,TNFSF11
BMP signaling pathway	0.288	0.033	#NUM!	BMP10,GREM1,RASD2
Glioma Signaling	0.287	0.032	#NUM!	CDKN1A,IGF1,RASD2,SUV39H1
Xenobiotic Metabolism Signaling	0.285	0.0306	#NUM!	HMOX1,IL1A,IL1B,IL6,NOS2,RASD2,SMOX,TNF,UGT2B7
Cancer Drug Resistance by Drug Efflux	0.283	0.0345	#NUM!	PTGS2,RASD2
14-3-3-mediated Signaling	0.276	0.0315	#NUM!	NOTUM,PLCH1,RASD2,TNF
Actin Nucleation by ARP-WASP Complex	0.276	0.0323	#NUM!	ITGA2,RASD2,RHOH
TR/RXR Activation	0.271	0.0312	2	BCL3,DIO3,SLC16A3,SLC2A1
PCP (Planar Cell Polarity) Pathway	0.268	0.0333	#NUM!	JUNB,WNT10B
SPINK1 Pancreatic Cancer Pathway	0.268	0.0333	#NUM!	CPA1,KLK3
Senescence Pathway	0.268	0.0301	1	ATF3,CDKN1A,CEBPB,GADD45B,IFNB1,IL1A,IL6,RASD2,Saa3
fMLP Signaling in Neutrophils	0.257	0.0305	#NUM!	FPR2,NFKBIA,NFKBID,RASD2
Ferroptosis Signaling Pathway	0.257	0.0305	-1	CDKN1A,HMOX1,RASD2,SLC7A11
GABA Receptor Signaling	0.252	0.0303	#NUM!	ADCY1,ADCY2,GABRP,UBD
Cardiomyocyte Differentiation via BMP Receptors	0.252	0.037	#NUM!	BMP10
p53 Signaling	0.248	0.0306	#NUM!	CDKN1A,GADD45B,SERPINE2
Melanocyte Development and Pigmentation Signaling	0.248	0.0306	#NUM!	ADCY1,ADCY2,RASD2
DNA Methylation and Transcriptional Repression Signaling	0.248	0.0306	#NUM!	CEBPB,GADD45B,SUV39H1
Thrombopoietin Signaling	0.247	0.0317	#NUM!	RASD2,STAT1
WNT/Ca+ pathway	0.228	0.0303	#NUM!	NOTUM,PLCH1
Sonic Hedgehog Signaling	0.215	0.0323	#NUM!	HHIP
CLEAR Signaling Pathway	0	0.0281	-0.707	DDIT4,HGF,IGF1,NGFR,RASD2,Tlr13,TNF,TNFSF11
Oxytocin in Spinal Neurons Signaling Pathway	0	0.0286	#NUM!	CAMKK1
Natural Killer Cell Signaling	0	0.0202	1	FCGR3A/FCGR3B,IL15,IL18RAP,RASD2
Amyotrophic Lateral Sclerosis Signaling	0	0.0259	#NUM!	GRIK3,GRIN2C,IGF1
Huntington's Disease Signaling	0	0.0106	#NUM!	CASP4,IGF1,UBD
Chaperone Mediated Autophagy Signaling Pathway	0	0.0142	-3	IL1B,MMP13,MMP25,MMP3,MMP8,MMP9,NFKBIA,NLRP3,SOX2
WNK Renal Signaling Pathway	0	0.0189	#NUM!	IGF1,TNF
Microautophagy Signaling Pathway	0	0.0125	#NUM!	COL13A1,Col17a1
NFKBIE Signaling Pathway	0	0.0156	1.134	NFKBIA,NFKBID,NGFR,TNF,TNFSF11,TNFSF14,TNFSF8
NRF2-mediated Oxidative Stress Response	0	0.0295	1	ACTC1,Cyp3a25 (includes others),FOSL1,GPX2,HMOX1,JUNB,RASD2
Mitochondrial Dysfunction	0	0.00581	#NUM!	ARG2,GPX2
Protein Sorting Signaling Pathway	0	0.0281	0.447	ADCY1,ADCY2,BLK,HMOX1,SNX20
Cohesin Chromatin Regulation Pathway	0	0.0081	#NUM!	PCDH10,SOX2
Histone Modification Signaling Pathway	0	0.0169	1.342	H1-3,IRF1,PIM1,SUV39H1,TNF
Role of BRCA1 in DNA Damage Response	0	0.025	#NUM!	CDKN1A,STAT1
Caveolar-mediated Endocytosis Signaling	0	0.0267	#NUM!	ACTC1,ITGA2
Clathrin-mediated Endocytosis Signaling	0	0.0288	#NUM!	ACTC1,APOA1,IGF1,LYZ,S100A8,UBD
Role of NFAT in Regulation of the Immune Response	0	0.0106	0.816	CD79A,CD79B,CD80,FCGR1A,FCGR2B,FCGR3A/FCGR3B,Ighd,IGHM,NFKBIA,NFKBID,RASD2
FcγRIIB Signaling in B Lymphocytes	0	0.0113	#NUM!	CD79A,CD79B,FCGR2B,Ighd,IGHM,RASD2
CCR5 Signaling in Macrophages	0	0.002	#NUM!	CCL4
CXCR4 Signaling	0	0.0298	1	ADCY1,ADCY2,EGR1,RASD2,RHOH
CTLA4 Signaling in Cytotoxic T Lymphocytes	0	0.0132	1.414	BLK,CD80,CTLA4,FOXP3,H2-T24,HMOX1,ITGA2,RASD2
T Helper Cell Differentiation	0	0.0191	#NUM!	CD80,FOXP3,ICOS,IL13,IL2RA,IL6,NGFR,STAT1,TNF
CCR3 Signaling in Eosinophils	0	0.0299	#NUM!	CCL11,PLA2G4C,Ppp1r12b,RASD2
CD28 Signaling in T Helper Cells	0	0.00774	#NUM!	CD80,CTLA4,NFKBIA,NFKBID
IL-15 Signaling	0	0.00951	#NUM!	CSF2,Ighd,IGHM,IL15,RASD2
Mechanisms of Viral Exit from Host Cells	0	0.0244	#NUM!	ACTC1
Reelin Signaling in Neurons	0	0.0145	#NUM!	BLK,GRIN2C
Melatonin Signaling	0	0.0278	#NUM!	NOTUM,PLCH1
Semaphorin Signaling in Neurons	0	0.0164	#NUM!	RHOH
ICOS-ICOSL Signaling in T Helper Cells	0	0.00986	#NUM!	CD80,ICOS,IL2RA,NFKBIA,NFKBID
Corticotropin Releasing Hormone Signaling	0	0.0263	#NUM!	ADCY1,ADCY2,NOS2,PTGS2
Maturity Onset Diabetes of Young (MODY) Signaling	0	0.0253	#NUM!	APOA1,BLK
Role of CHK Proteins in Cell Cycle Checkpoint Control	0	0.0172	#NUM!	CDKN1A
GNRH Signaling	0	0.0209	#NUM!	ADCY1,ADCY2,EGR1,RASD2
Antiproliferative Role of Somatostatin Receptor 2	0	0.026	#NUM!	CDKN1A,RASD2
Germ Cell-Sertoli Cell Junction Signaling	0	0.0294	#NUM!	ACTC1,ITGA2,RASD2,RHOH,TNF
Aldosterone Signaling in Epithelial Cells	0	0.0233	#NUM!	CRYAA/LOC102724652,DUSP1,NOTUM,PLCH1
Type I Diabetes Mellitus Signaling	0	0.0275	2.111	CD80,IL1B,IL1R1,IL1RAP,IRF1,NFKBIA,NFKBID,NGFR,NOS2,PTPRN,SOCS1,SOCS3,STAT1,TNF
Endometrial Cancer Signaling	0	0.0167	#NUM!	RASD2
Allograft Rejection Signaling	0	0.0102	#NUM!	CD80,H2-T24,IGHM,JCHAIN,TNF
Autoimmune Thyroid Disease Signaling	0	0.00654	#NUM!	CD80,IGHM,JCHAIN
Graft-versus-Host Disease Signaling	0	0.0179	#NUM!	CD80,IL1A,IL1B,IL1RN,IL33,IL36G,IL6,TNF
Non-Small Cell Lung Cancer Signaling	0	0.0213	#NUM!	RASD2,SUV39H1
p70S6K Signaling	0	0.0138	-1.342	CD19,CD79A,CD79B,Ighd,IGHM,NOTUM,PLCH1,RASD2
mTOR Signaling	0	0.0187	#NUM!	DDIT4,HMOX1,RASD2,RHOH
G Beta Gamma Signaling	0	0.0233	#NUM!	ADCY1,ADCY2,RASD2
Communication between Innate and Adaptive Immune Cells	0	0.0215	2.236	CCL3L3,CCL4,CD79A,CD79B,CD80,CSF2,CXCL10,IFNB1,Ighd,IGHM,IL15,IL1A,IL1B,IL1RN,IL33,IL36G,IL6,JCHAIN,Tlr13,TNF
Systemic Lupus Erythematosus Signaling	0	0.0178	#NUM!	C5,CD79A,CD79B,CD80,FCGR1A,FCGR2B,FCGR3A/FCGR3B,Ighd,IGHM,IL1A,IL1B,IL1RN,IL33,IL36G,IL6,JCHAIN,KNG1,RASD2,TNF
CDC42 Signaling	0	0.00521	#NUM!	H2-T24,ITGA2,Ppp1r12b
EIF2 Signaling	0	0.0261	#NUM!	ACTC1,ATF3,EIF2AK2,MT-TM,PPP1R15A,RASD2
AMPK Signaling	0	0.0165	#NUM!	ADRA2A,CDKN1A,CKM,SLC2A1
PAK Signaling	0	0.0256	#NUM!	ITGA2,RASD2,TNF
RAC Signaling	0	0.0219	#NUM!	ANK1,ITGA2,RASD2
RHOA Signaling	0	0.0242	#NUM!	ACTC1,IGF1,Ppp1r12b
Phospholipase C Signaling	0	0.0125	1.134	ADCY1,ADCY2,CD79A,CD79B,FCGR2B,HMOX1,Ighd,IGHM,ITGA2,JCHAIN,PLA2G4C,Ppp1r12b,RASD2,RHOH
Altered T Cell and B Cell Signaling in Rheumatoid Arthritis	0	0.0203	#NUM!	CD79A,CD79B,CD80,CSF2,CXCL13,Ighd,IGHM,IL15,IL1A,IL1B,IL1RN,IL23A,IL33,IL36G,IL6,SPP1,Tlr13,TNF,TNFSF11
Regulation of eIF4 and p70S6K Signaling	0	0.0163	#NUM!	ITGA2,MT-TM,RASD2
Estrogen-Dependent Breast Cancer Signaling	0	0.0244	#NUM!	IGF1,RASD2
B Cell Development	0	0.0143	#NUM!	CD19,CD79A,CD79B,CD80,Ighd,IGHM,IL7R
Regulation of IL-2 Expression in Activated and Anergic T Lymphocytes	0	0.00866	1	CD80,NFKBIA,NFKBID,RASD2
Granzyme A Signaling	0	0.027	#NUM!	H1-3,IL1B
Role of WNT/GSK-3β Signaling in the Pathogenesis of Influenza	0	0.0256	#NUM!	IFNB1,WNT10B
NUR77 Signaling in T Lymphocytes	0	0.0039	#NUM!	CD80,H2-T24
PKCθ Signaling in T Lymphocytes	0	0.00717	#NUM!	CD80,NFKBIA,NFKBID,RASD2
OX40 Signaling Pathway	0	0.00837	#NUM!	H2-T24,NFKBIA,NFKBID,TNFRSF4
PI3K Signaling in B Lymphocytes	0	0.0221	-0.333	ATF3,BLK,CD19,CD79A,CD79B,FCGR2B,Ighd,IGHM,NFKBIA,NFKBID,NOTUM,PLCH1,RASD2
Inhibition of Angiogenesis by TSP1	0	0.0294	#NUM!	MMP9
Cyclins and Cell Cycle Regulation	0	0.0233	#NUM!	CDKN1A,SUV39H1
NGF Signaling	0	0.025	#NUM!	NGFR,RASD2,SMPD3
Paxillin Signaling	0	0.028	#NUM!	ACTC1,ITGA2,RASD2
Signaling by Rho Family GTPases	0	0.0225	0	ACTC1,CDH20,CDH4,CDH5,ITGA2,RHOH
Telomerase Signaling	0	0.0278	#NUM!	CDKN1A,IL2RA,RASD2
Mouse Embryonic Stem Cell Pluripotency	0	0.0288	#NUM!	LIF,RASD2,SOX2
Hematopoiesis from Pluripotent Stem Cells	0	0.0201	#NUM!	CSF2,CSF3,Ighd,IGHM,IL11,IL1A,IL6,JCHAIN,LIF
nNOS Signaling in Neurons	0	0.0213	#NUM!	GRIN2C
VEGF Family Ligand-Receptor Interactions	0	0.0238	#NUM!	PLA2G4C,RASD2
ERBB4 Signaling	0	0.0294	#NUM!	Nrg1,RASD2
GDNF Family Ligand-Receptor Interactions	0	0.0263	#NUM!	DOK7,RASD2
Netrin Signaling	0	0.00578	#NUM!	DRAXIN
Epithelial Adherens Junction Signaling	0	0.0127	#NUM!	HGF,RASD2
Regulation of Cellular Mechanics by Calpain Protease	0	0.0222	#NUM!	ITGA2,RASD2
Remodeling of Epithelial Adherens Junctions	0	0.0294	#NUM!	ACTC1,HGF
Regulation of the Epithelial-Mesenchymal Transition Pathway	0	0.0256	#NUM!	EGR1,HGF,MMP9,RASD2,WNT10B
Sperm Motility	0	0.0233	#NUM!	BLK,EPHA5,NOTUM,PLA2G4C,PLAAT1,PLCH1
TEC Kinase Signaling	0	0.0121	0.816	ACTC1,BLK,ITGA2,RHOH,STAT1,STAT2,TNF
Adipogenesis pathway	0	0.0288	1	CEBPB,DLK1,TNF,WNT10B
Unfolded protein response	0	0.0222	#NUM!	CEBPB,PPP1R15A
EGF Signaling	0	0.0179	#NUM!	STAT1
Cell Cycle: G1/S Checkpoint Regulation	0	0.029	#NUM!	CDKN1A,SUV39H1
ERK/MAPK Signaling	0	0.0279	0.447	DUSP1,DUSP2,ITGA2,PLA2G4C,RASD2,STAT1
SAPK/JNK Signaling	0	0.00199	#NUM!	RASD2
PTEN Signaling	0	0.0265	#NUM!	CDKN1A,ITGA2,NGFR,RASD2
Nitric Oxide Signaling in the Cardiovascular System	0	0.0167	#NUM!	ARG2,KNG1
Cardiac β-adrenergic Signaling	0	0.0167	#NUM!	ADCY1,ADCY2,GDPD3
Protein Ubiquitination Pathway	0	0.011	#NUM!	CRYAA/LOC102724652,UBD,USP18
FGF Signaling	0	0.0116	#NUM!	HGF
Cell Cycle: G2/M DNA Damage Checkpoint Regulation	0	0.0196	#NUM!	CDKN1A
IL-4 Signaling	0	0.0121	0.378	ARG1,CCL11,COL13A1,Col17a1,FCER2,RASD2,SOCS1
B Cell Receptor Signaling	0	0.0174	0	CD19,CD79A,CD79B,EGR1,FCGR2B,Ighd,IGHM,JCHAIN,NFKBIA,NFKBID,RASD2
Insulin Receptor Signaling	0	0.0143	#NUM!	RASD2,SOCS3
Integrin Signaling	0	0.0283	#NUM!	ACTC1,ITGA2,Ppp1r12b,RASD2,RHOH,TSPAN1
NF-κB Signaling	0	0.0263	2.138	EIF2AK2,IL1A,IL1B,IL1R1,IL1R2,IL1RN,IL33,IL36G,NFKBIA,NFKBID,NGFR,RASD2,TNF,TNFAIP3,TNFSF11
VEGF Signaling	0	0.0202	#NUM!	ACTC1,RASD2
Hypoxia Signaling in the Cardiovascular System	0	0.0263	#NUM!	NFKBIA,NFKBID
T Cell Receptor Signaling	0	0.0162	0.632	CD80,CSF2,CTLA4,DUSP5,H2-T24,ICOS,ITGA2,NFKBIA,RASD2,TNF
Phagosome Maturation	0	0.0061	#NUM!	CTSC
Autophagy	0	0.023	0.447	HGF,IGF1,NGFR,NOD2,TNF
Sumoylation Pathway	0	0.0194	#NUM!	NFKBIA,RHOH
GP6 Signaling Pathway	0	0.0236	#NUM!	COL13A1,Col17a1,LAMA3
Sirtuin Signaling Pathway	0	0.0275	-1.134	ARG2,GADD45B,H1-3,HMGCS2,NOS2,SLC2A1,SUV39H1,TNF
Iron homeostasis signaling pathway	0	0.029	#NUM!	BMP10,HMOX1,IL6,SLC40A1
Th17 Activation Pathway	0	0.0145	1.89	CSF2,FOXP3,IL1B,IL1R1,IL23A,IL6,SOCS3
SPINK1 General Cancer Pathway	0	0.029	#NUM!	IL6,RASD2
Endocannabinoid Developing Neuron Pathway	0	0.0236	#NUM!	ADCY1,ADCY2,RASD2
BAG2 Signaling Pathway	0	0.0118	#NUM!	CDKN1A
PFKFB4 Signaling Pathway	0	0.0204	#NUM!	HK3
T Cell Exhaustion Signaling Pathway	0	0.0159	2.828	CD274,CD80,CTLA4,HAVCR2,IL6,PDCD1LG2,RASD2,STAT1,STAT2
Systemic Lupus Erythematosus in T Cell Signaling Pathway	0	0.0156	1.897	CASP4,CD80,FOXP3,H2-T24,ICOS,IL23A,IL6,NOS2,RASD2,RHOH
White Adipose Tissue Browning Pathway	0	0.0217	#NUM!	ADCY1,ADCY2,CEBPB
Xenobiotic Metabolism General Signaling Pathway	0	0.028	-1	HMOX1,RASD2,SLC51B,UGT2B7
Xenobiotic Metabolism CAR Signaling Pathway	0	0.0103	#NUM!	NOS2,UGT2B7
Xenobiotic Metabolism PXR Signaling Pathway	0	0.0154	#NUM!	NOS2,SMOX,UGT2B7
Semaphorin Neuronal Repulsive Signaling Pathway	0	0.0133	#NUM!	ITGA2,Ppp1r12b
Regulation of the Epithelial Mesenchymal Transition in Development Pathway	0	0.0115	#NUM!	WNT10B
Coronavirus Replication Pathway	0	0.0222	#NUM!	Ifitm1
Complement System	0	0.027	#NUM!	C5
Ephrin Receptor Signaling	0	0.0248	#NUM!	EPHA5,GRIN2C,ITGA2,RASD2,SH2D3C
