## Supplementary 12 for "RNA-seq gene expression profiling of the bladder in a mouse model of urogenital schistosomiasis"

### Sheet: Sheet1
Sample	GroupNameLong	GroupNameShort	Sequencing platform	Reads	mmAlignUniq	shAlignUniq	Comments
101	no surgery	naive	BGISEQ500, 50bp, single-end	26293659	21238327	50333
102	no surgery	naive	BGISEQ500, 50bp, single-end	26294924	21353165	50073
103	no surgery	naive	BGISEQ500, 50bp, single-end	26293048	21436020	52174
104	no surgery	naive	BGISEQ500, 50bp, single-end	26289805	21271957	52413
105	no surgery	naive	BGISEQ500, 50bp, single-end	26293813	21410324	52040
111	vehicle control bladder wall injection	hinj	BGISEQ500, 50bp, single-end	26290007	21320115	52080
112	vehicle control bladder wall injection	hinj	BGISEQ500, 50bp, single-end	26295603	21411776	50197
113	vehicle control bladder wall injection	hinj	BGISEQ500, 50bp, single-end	26293339	21320839	50044
114	vehicle control bladder wall injection	hinj	not sequenced	not sequenced	not sequenced	not sequenced	RNA QC failed
115	vehicle control bladder wall injection	hinj	not sequenced	not sequenced	not sequenced	not sequenced	RNA QC failed
121	egg bladder wall injection	einj	BGISEQ500, 50bp, single-end	26288158	21305264	53028
122	egg bladder wall injection	einj	BGISEQ500, 50bp, single-end	26284143	21259508	55806
123	egg bladder wall injection	einj	not sequenced	not sequenced	not sequenced	not sequenced	RNA QC failed
124	egg bladder wall injection	einj	not sequenced	not sequenced	not sequenced	not sequenced	RNA QC failed
125	egg bladder wall injection	einj	BGISEQ500, 50bp, single-end	28318252	23020624	65018
201	no surgery	naive	DNBSEQ, 100bp, paired-end	27610853	24286972	12530
202	no surgery	naive	DNBSEQ, 100bp, paired-end	27694165	24629241	12998
203	no surgery	naive	DNBSEQ, 100bp, paired-end	27764049	24526141	7952
204	no surgery	naive	not sequenced	not sequenced	not sequenced	not sequenced	RNA QC failed
205	no surgery	naive	DNBSEQ, 100bp, paired-end	27759608	24697240	23019
211	vehicle control bladder wall injection	hinj	DNBSEQ, 100bp, paired-end	27481494	24124170	10558
212	vehicle control bladder wall injection	hinj	DNBSEQ, 100bp, paired-end	27617319	24395849	10187
213	vehicle control bladder wall injection	hinj	DNBSEQ, 100bp, paired-end	27577983	24790080	10471
214	vehicle control bladder wall injection	hinj	not sequenced	not sequenced	not sequenced	not sequenced	RNA QC failed
215	vehicle control bladder wall injection	hinj	DNBSEQ, 100bp, paired-end	26617192	24012087	7439
221	egg bladder wall injection	einj	DNBSEQ, 100bp, paired-end	27688134	24868755	8430	Bladder wall injection: failed to inject eggs
222	egg bladder wall injection	einj	DNBSEQ, 100bp, paired-end	27616575	24894829	12966	Bladder wall injection: failed to inject eggs
223	egg bladder wall injection	einj	DNBSEQ, 100bp, paired-end	27684637	25084997	9900	Bladder wall injection: failed to inject eggs
224	egg bladder wall injection	einj	DNBSEQ, 100bp, paired-end	27515872	24683657	15315	Bladder wall injection: failed to inject eggs
225	egg bladder wall injection	einj	DNBSEQ, 100bp, paired-end	27673546	25121466	8372	Bladder wall injection: failed to inject eggs
231	egg alone	egg	not sequenced	not sequenced	not sequenced	not sequenced	RNA QC failed
232	egg alone	egg	not sequenced	not sequenced	not sequenced	not sequenced	RNA QC failed
233	egg alone	egg	not sequenced	not sequenced	not sequenced	not sequenced	RNA QC failed
234	egg alone	egg	DNBSEQ, 100bp, paired-end	27037994	36284	23202547
235	egg alone	egg	not sequenced	not sequenced	not sequenced	not sequenced	RNA QC failed
241	egg mixed with bladder without injection	eb	DNBSEQ, 100bp, paired-end	27664344	24571996	201177
242	egg mixed with bladder without injection	eb	DNBSEQ, 100bp, paired-end	27726237	24597864	287046
243	egg mixed with bladder without injection	eb	DNBSEQ, 100bp, paired-end	27765519	24574186	167691
244	egg mixed with bladder without injection	eb	DNBSEQ, 100bp, paired-end	27566825	24649207	153430
245	egg mixed with bladder without injection	eb	DNBSEQ, 100bp, paired-end	27713747	24663886	136638
301	no surgery	naive	DNBSEQ, 100bp, paired-end	25304019	22647177	1687
302	no surgery	naive	DNBSEQ, 100bp, paired-end	25346494	22698740	2315
303	no surgery	naive	DNBSEQ, 100bp, paired-end	25437819	22850670	2383
304	no surgery	naive	DNBSEQ, 100bp, paired-end	25452697	22817914	3637
305	no surgery	naive	DNBSEQ, 100bp, paired-end	25375312	22806015	2220
311	vehicle control bladder wall injection	hinj	DNBSEQ, 100bp, paired-end	25054762	22807193	8661
312	vehicle control bladder wall injection	hinj	DNBSEQ, 100bp, paired-end	25291302	22879185	1822
313	vehicle control bladder wall injection	hinj	DNBSEQ, 100bp, paired-end	25100402	22658190	1923
314	vehicle control bladder wall injection	hinj	DNBSEQ, 100bp, paired-end	25222470	22898276	2049
315	vehicle control bladder wall injection	hinj	DNBSEQ, 100bp, paired-end	25491904	23181597	2316
321	egg bladder wall injection	einj	DNBSEQ, 100bp, paired-end	25560458	23192316	9069	Bladder wall injection: failed to inject eggs
322	egg bladder wall injection	einj	DNBSEQ, 100bp, paired-end	25370639	22953783	21818
323	egg bladder wall injection	einj	DNBSEQ, 100bp, paired-end	25391576	23035370	12242
324	egg bladder wall injection	einj	DNBSEQ, 100bp, paired-end	25533603	23166171	18066
325	egg bladder wall injection	einj	DNBSEQ, 100bp, paired-end	25431335	23049259	17707
1111	vehicle control bladder wall injection	hinj	DNBSEQ, 100bp, paired-end	128165217	117589235*	24964	*Alignment to Golden Hamster genome MesAur1.0, accession GCA_000349665.1, from Ensembl 104
1121	egg bladder wall injection	einj	DNBSEQ, 100bp, paired-end	130616856	120186104*	33484	*Alignment to Golden Hamster genome MesAur1.0, accession GCA_000349665.1, from Ensembl 104
R31	egg alone	egg	Illumina HiSeq 2500, 100bp, paired-end	11601221	41562	8479695	Reference egg sequence
