## Supplementary 14 for "RNA-seq gene expression profiling of the bladder in a mouse model of urogenital schistosomiasis"

Gene ID	Gene description	log2FoldChange	padj
MS3_0014405	KRAB-A domain-containing protein	4.02654127722882	1.17832843271973e-14
MS3_0013242	uncharacterized protein	3.33191008002804	1.40305482680334e-07
MS3_0018165	putative annexin	3.09229071560114	1.78309184986484e-12
MS3_0019389	uncharacterized protein	2.96188273409696	1.84627684676664e-07
MS3_0019676	uncharacterized protein	2.81625758921312	8.93921568484026e-06
MS3_0014185	putative dice1/dead/h box polypeptide	2.48702787201807	8.77094178310975e-16
MS3_0013212	uncharacterized protein	2.47436808214403	0.000145638450576509
MS3_0014093	uncharacterized protein	2.36161670200482	0.000305265742492391
MS3_0019193	glycine dehydrogenase (decarboxylating)	2.3437309576172	0.000233631399862214
MS3_0017539	uncharacterized protein	2.30544214862135	3.95893521042836e-05
MS3_0015296	uncharacterized protein	2.2845780862441	0.000831903050024866
MS3_0015312	putative glutamate receptor, kainate	2.28307009467038	0.000735945840903864
MS3_0019209	tyrosine kinase	2.20135466394308	2.08231161826772e-05
MS3_0011746	uncharacterized protein	2.18788028921641	0.00228779454337172
MS3_0019439	serine/threonine kinase	2.13216670409126	7.74455762635397e-06
MS3_0012086	diacylglycerol O-acyltransferase 1	2.09991388217942	0.00323394961078347
MS3_0019576	putative heat shock protein 70	2.06771804199702	5.58754929108072e-75
MS3_0014056	protein kinase	2.05428423428784	7.77928276447721e-06
MS3_0013688	uncharacterized protein	2.04754882164228	0.010878228556758
MS3_0017415	putative syntaxin	2.01668540311587	0.00113414572497997
MS3_0019792	uncharacterized protein	1.90629800602612	0.00511915814956148
MS3_0018381	putative follistatin	1.86632612603659	0.00821800772625443
MS3_0016811	putative actin-1	1.79066573812246	0.000145638450576509
MS3_0018360	uncharacterized protein	1.77250410867802	8.82191600900925e-05
MS3_0018838	putative myosin heavy chain	1.76544615756694	1.07959378951078e-07
MS3_0019634	putative major egg antigen	1.73203595920316	3.40752729274996e-35
MS3_0013923	uncharacterized protein	1.70872165053012	0.0413707965481269
MS3_0015165	putative gtp-binding protein hflx	1.69743182807772	0.0138326206116895
MS3_0014957	uncharacterized protein	1.69380117213769	0.0343643549279858
MS3_0019085	putative rnase h (70)	1.69376029089571	0.00154970562710299
MS3_0019360	putative neuronal calcium sensor	1.68364778183107	0.0346224456795948
MS3_0019860	importin-alpha re-exporter (chromosome segregation 1-like protein)	1.67389730405654	8.75390095819497e-09
MS3_0017569	uncharacterized protein	1.6691739843547	0.0199843932292189
MS3_0013254	mps one binder kinase activator-like 2 (mob2)	1.64337629423369	0.0125414308677025
MS3_0017328	uncharacterized protein	1.62659470935205	0.00697049828607928
MS3_0014370	uncharacterized protein	1.61605838482321	0.0312784316577189
MS3_0016836	putative titin	1.57332732220181	0.0492869645861634
MS3_0015125	uncharacterized protein	1.56616775660651	0.0495606400029294
MS3_0014079	acyl-CoA:glycerol-3-phosphate acyltransferase	1.56514206673322	0.0495606400029294
MS3_0015336	uncharacterized protein	1.56349150473014	0.0220815957276996
MS3_0020138	putative myosin regulatory light chain	1.55451706939205	1.09873916617985e-11
MS3_0017937	uncharacterized protein	1.54946448243073	0.0346224456795948
MS3_0017588	uncharacterized protein	1.54747518175902	0.00806780159538023
MS3_0019661	putative heat shock protein 70 (hsp70)	1.54656682646941	2.16082541323918e-20
MS3_0013384	uncharacterized protein	1.5420891040834	0.0312784316577189
MS3_0020632	uncharacterized protein	1.5200037873117	0.00821800772625443
MS3_0017531	putative liquid facets protein	1.50096197155528	0.0268889282435082
MS3_0020715	putative anti-silencing protein	1.50093344891398	0.0112132241520579
MS3_0011678	putative sex comb on midleg-like protein	1.48443056742238	0.00154970562710299
MS3_0018679	uncharacterized protein	1.47576188883855	0.0167579868101857
MS3_0018827	uncharacterized protein	1.4754426405592	0.0491065604823689
MS3_0013195	uncharacterized protein	1.46989133085402	0.00821800772625443
MS3_0011913	kinesin heavy chain	1.46900196615181	0.00323394961078347
MS3_0019635	putative major egg antigen	1.46876973992815	2.93515910118459e-13
MS3_0013056	putative alpha-actinin	1.46713471513609	0.0388921975309924
MS3_0015448	putative fuse-binding protein-interacting repressor siahbp1	1.44843813705652	0.00372783454582885
MS3_0014803	putative heat shock protein	1.4466776474298	6.30356852777592e-23
MS3_0015361	putative alpha-actinin	1.44547123517562	0.0489893600120985
MS3_0014207	sr-related ctd associated factor	1.43786005520127	0.00634953813284598
MS3_0013279	uncharacterized protein	1.42821665255858	0.0116597370527946
MS3_0014978	putative ubiquitin conjugating enzyme E2	1.41898934143522	0.0452381556396792
MS3_0020560	putative inorganic pyrophosphatase	1.4122230161323	0.0235202650772662
MS3_0020815	putative fibrillin 2	1.41190763733019	1.87990318805741e-29
MS3_0012593	putative lamin	1.40660886750639	0.0495606400029294
MS3_0012025	putative dynein light chain	1.39217364187331	0.0472940704483178
MS3_0016302	putative pak inhibitor skb15	1.39213740503062	0.00561592223805054
MS3_0016542	putative smad4	1.38391779528281	0.0338451894533982
MS3_0020081	putative homeodomain transcription factor (phtf)	1.37844644797933	0.037317391259987
MS3_0016885	putative anaphase-promoting complex subunit	1.36566564001455	0.0388921975309924
MS3_0013090	filamin	1.32435039751297	0.0275512223437223
MS3_0013455	uncharacterized protein	1.30592316133314	0.000483927696264495
MS3_0017011	putative ubiquitin (ribosomal protein L40)	1.30179237934666	1.7687875697999e-10
MS3_0018203	transducin-like enhancer protein 1	1.28305545454423	0.0281442833244258
MS3_0014700	putative alpha tubulin	1.28166632233377	2.67956007466858e-10
MS3_0018693	uncharacterized protein	1.27766505818959	0.00563568144557343
MS3_0014292	putative ubiquitin (ribosomal protein L40)	1.25562601926711	5.56954620048246e-06
MS3_0019829	uncharacterized protein	1.24534783880104	0.0199843932292189
MS3_0018156	uncharacterized protein	1.23040453198438	0.00550107765705849
MS3_0012218	putative paramyosin	1.16635371396504	0.0189419081851682
MS3_0016327	uncharacterized protein	1.14012776608265	0.0451034943444175
MS3_0013300	putative tumor differentially expressed protein	1.09420816971858	0.0454007224683202
MS3_0012480	putative dna-directed RNA polymerase II largest subunit	1.09047749835603	2.5187938445215e-05
MS3_0020575	putative rna binding motif protein	1.08207098646815	0.0264840519797731
MS3_0014399	uncharacterized protein	1.06951178924824	0.0489893600120985
MS3_0013183	putative endoplasmin	1.05655496927791	3.13472959393976e-05
MS3_0020235	putative alpha-amylase	1.0434360973159	0.00632856675744562
MS3_0020791	putative Glutathione S-transferase 28 kDa (GST 28) (GST class-mu)	1.03923075659802	0.000774358628820986
MS3_0019225	cyclophilin	-1.01404376105922	0.00461604975716111
MS3_0020784	putative Translationally-controlled tumor protein-like (TCTP) (Histamine-releasing factor)	-1.04934694245147	0.00887437103418711
MS3_0018709	uncharacterized protein	-1.07139805613958	0.0104489152865686
MS3_0017827	putative programmed cell death	-1.13108659598027	0.000222085744570687
MS3_0016945	putative Uveal autoantigen with coiled-coil domains and ankyrin repeats protein	-1.13912649185041	0.0436520955987981
MS3_0020888	putative enhancer of zeste, ezh	-1.13916134529108	0.0196757411663556
MS3_0020334	uncharacterized protein	-1.15128667924122	0.00174576308406102
MS3_0015185	putative ribosomal protein S7	-1.24672587911652	0.00442742395269251
MS3_0014973	uncharacterized protein	-1.25707759862854	0.0022085673177766
MS3_0011654	uncharacterized protein	-1.27435966907759	5.7238805730714e-06
MS3_0013095	egg protein CP391S-like protein	-1.42016299946266	0.0491065604823689
MS3_0019153	uncharacterized protein	-1.47724843399078	0.0047965255479617
MS3_0018799	putative rab11	-1.52657029900743	0.0454175516300069
MS3_0019418	ribosomal protein related	-1.55828203067046	0.00561592223805054
MS3_0012416	putative peptidylglycine alpha hydroxylating mono-oxygenase	-1.82272513383341	0.000568225359808305
MS3_0017160	putative heme binding protein	-2.00665004382812	0.0472940704483178
MS3_0017726	uncharacterized protein	-2.03345505073518	0.0498255873091409
MS3_0019589	neuropathy target esterase/swiss cheese-related protein	-2.03873126457283	0.0492869645861634
MS3_0018066	putative glutamine synthetase 1, 2 (glutamate-amonia ligase) (gs)	-2.03979058153856	1.72910599403272e-09
MS3_0016935	isoleucine--tRNA ligase	-2.0545301736595	0.0477332227003716
MS3_0014817	putative 22.6kDa tegument-associated antigen	-2.05483893659633	0.0450699786311184
MS3_0014925	putative atp:guanidino kinase (Smc74)	-2.06415293289583	2.08231161826772e-05
MS3_0013388	putative alpha-1, 3-mannosyl-glycoprotein beta-1, 2-n-acetylglucosaminyltransferase	-2.06560776981325	0.0472940704483178
MS3_0012108	putative small nuclear ribonucleoprotein SM-D3	-2.12246808730646	0.0388921975309924
MS3_0017143	putative programmed cell death protein	-2.16695860806941	0.0472940704483178
MS3_0017829	uncharacterized protein	-2.17677772571789	0.0312784316577189
MS3_0017132	uncharacterized protein	-2.20319167101445	0.0312784316577189
MS3_0018310	uncharacterized protein	-2.30578254143861	0.0196757411663556
MS3_0012787	rho GDP-dissociation inhibitor-related protein	-2.40115020319097	0.0117423249441247
MS3_0019446	putative fibrocystin l	-2.52233602388423	0.00687024719154261
MS3_0017626	polycystin 1-related protein	-2.58829354202803	0.00536450671712367
MS3_0014818	putative antigen Sm21.7	-2.62962685326277	0.00353802366619171
